# Evolution of chemosensory tissues and cells across ecologically diverse *Drosophilids*

**DOI:** 10.1101/2023.04.14.536691

**Authors:** Gwénaëlle Bontonou, Bastien Saint-Leandre, Tane Kafle, Tess Baticle, Afrah Hassan, Juan Antonio Sánchez-Alcañiz, Roman J. Arguello

## Abstract

Chemosensory systems display exceptional variation between species, but little is known about how the evolution of gene expression and cell types contribute to this diversity. We have generated transcriptomes for five chemosensory tissues across six ecologically diverse *Drosophila* species and integrated their analyses with single-cell datasets to address these questions. The evolution of chemosensory transcriptomes has been predominantly shaped by stabilizing selection, but several thousand genes have nevertheless evolved expression changes in each tissue. Phylogenetic analyses of differentially expressed genes revealed strong evidence that their expression changes have been driven by a combination of *cis*-regulatory and cell composition evolution. We have also found that chemosensory-related gene families have undergone pervasive expression level changes and numerous species-specific expression gains/losses. Follow-up experiments revealed several chemoreceptors that evolved novel patterns of tissue and cellular expression that likely contribute to sensory differences. Finally, analyses of the genes that are differentially expressed between sexes uncovered extensive species-specific differences. Among these rapid changes, we discovered a *D. melanogaster-*specific excess of male-biased gene expression in its forelegs and identified sensory and muscle cells as the primary source of this dimorphism. Together, our analyses provide new insights for understanding evolutionary changes in ecologically key tissues at both global and individual gene levels.
