## Supplementary material for "Evolution of chemosensory tissues and cells across ecologically diverse *Drosophilids*": sup. table 2

Name	Family
Gr10a	GR
Gr10b	GR
Gr21a	GR
Gr22a	GR
Gr22b	GR
Gr22c	GR
Gr22d	GR
Gr22e	GR
Gr22f	GR
Gr23a	GR
Gr28a	GR
Gr28b	GR
Gr2a	GR
Gr32a	GR
Gr33a	GR
Gr36a1	GR
Gr36a2	GR
Gr36b1	GR
Gr36b2	GR
Gr36c	GR
Gr39a	GR
Gr39b	GR
Gr43a	GR
Gr47a	GR
Gr47b	GR
Gr57a	GR
Gr58a	GR
Gr58b	GR
Gr58c	GR
Gr59a	GR
Gr59a1	GR
Gr59a2	GR
Gr59a3	GR
Gr59a4	GR
Gr59b	GR
Gr59c	GR
Gr59d1	GR
Gr59d2	GR
Gr59d4	GR
Gr59d5	GR
Gr59d71	GR
Gr59d72	GR
Gr59d8.1	GR
Gr59d8.2	GR
Gr59d8.3	GR
Gr59e	GR
Gr59f1	GR
Gr59f2	GR
Gr5a	GR
Gr61a	GR
Gr63a	GR
Gr64a	GR
Gr64b	GR
Gr64c	GR
Gr64d	GR
Gr64e	GR
Gr64f	GR
Gr66a	GR
Gr68a	GR
Gr77a	GR
Gr85a	GR
Gr85a2	GR
Gr89a	GR
Gr8a	GR
Gr92a	GR
Gr93a	GR
Gr93b	GR
Gr93c	GR
Gr93d1	GR
Gr93d2	GR
Gr93d3	GR
Gr94a	GR
Gr97a	GR
Gr98a	GR
Gr98b	GR
Gr98c	GR
Gr98d1	GR
Gr98d2	GR
Gr9a	GR
Ir100a	IR
Ir10a	IR
Ir11a	IR
Ir20a	IR
Ir21a	IR
Ir25a	IR
Ir31a	IR
Ir40a	IR
Ir41a	IR
Ir47a1	IR
Ir47a2	IR
Ir48a	IR
Ir48b	IR
Ir48c	IR
Ir51a	IR
Ir51b	IR
Ir52a	IR
Ir52b	IR
Ir52c	IR
Ir52c2	IR
Ir52d	IR
Ir52f1	IR
Ir52f2	IR
Ir52g	IR
Ir52i	IR
Ir54a	IR
Ir56a	IR
Ir56b	IR
Ir56c	IR
Ir56d	IR
Ir56d2	IR
Ir60a	IR
Ir60b1	IR
Ir60b2	IR
Ir60c	IR
Ir60d	IR
Ir60e	IR
Ir60f	IR
Ir62a	IR
Ir64a	IR
Ir67a	IR
Ir67b	IR
Ir67c	IR
Ir68a	IR
Ir68b	IR
Ir75a	IR
Ir75b	IR
Ir75b2	IR
Ir75c	IR
Ir75d	IR
Ir76a	IR
Ir76b	IR
Ir7a	IR
Ir7b	IR
Ir7c	IR
Ir7d	IR
Ir7e	IR
Ir7f	IR
Ir7g	IR
Ir84a	IR
Ir85a	IR
Ir87a	IR
Ir8a	IR
Ir92a	IR
Ir93a	IR
Ir94a	IR
Ir94b	IR
Ir94c1	IR
Ir94c2	IR
Ir94d	IR
Ir94e	IR
Ir94f	IR
Ir94g	IR
Ir94h	IR
Ir94I	IR
Ir94j	IR
Ir94r	IR
Ir94s	IR
lush	OBP
Obp18a	OBP
Obp19a	OBP
Obp19b	OBP
Obp19c	OBP
Obp19d	OBP
Obp22a	OBP
Obp28a	OBP
Obp44a	OBP
Obp44a2	OBP
Obp46a	OBP
Obp47a	OBP
Obp47b	OBP
Obp49a	OBP
Obp50a	OBP
Obp50b	OBP
Obp50c	OBP
Obp50d	OBP
Obp50e	OBP
Obp51a	OBP
Obp56a	OBP
Obp56b	OBP
Obp56c	OBP
Obp56d	OBP
Obp56e	OBP
Obp56e2	OBP
Obp56g	OBP
Obp56h	OBP
Obp57a	OBP
Obp57b	OBP
Obp57c	OBP
Obp57d	OBP
Obp57e	OBP
Obp58b	OBP
Obp58c	OBP
Obp58d	OBP
Obp59a	OBP
Obp69a	OBP
Obp73a	OBP
Obp83a	OBP
Obp83b	OBP
Obp83cd	OBP
Obp83ef	OBP
Obp83g	OBP
Obp84a	OBP
Obp85a	OBP
Obp8a	OBP
Obp93a	OBP
Obp99a	OBP
Obp99b	OBP
Obp99c	OBP
Obp99d	OBP
Or10a	OR
Or13a	OR
Or19a	OR
Or19b	OR
Or1a	OR
Or22a	OR
Or22b	OR
Or22c	OR
Or23a1	OR
Or23a2	OR
Or23a3	OR
Or23a4	OR
Or24a	OR
Or2a	OR
Or30a	OR
Or33a	OR
Or33b	OR
Or33c	OR
Or35a	OR
Or42a	OR
Or42b	OR
Or43a	OR
Or43b	OR
Or45a	OR
Or45b	OR
Or46a	OR
Or47a	OR
Or47a2	OR
Or47b	OR
Or49a	OR
Or49a1	OR
Or49b	OR
Or56a	OR
Or59a1	OR
Or59a2	OR
Or59b	OR
Or59c	OR
Or63a	OR
Or65a	OR
Or65b	OR
Or65b2	OR
Or65c	OR
Or67a_1	OR
Or67a_2	OR
Or67a_3	OR
Or67a_4	OR
Or67a_5	OR
Or67a_6	OR
Or67a_7	OR
Or67b	OR
Or67c	OR
Or67d	OR
Or69a	OR
Or71a	OR
Or74a	OR
Or7a	OR
Or82a	OR
Or83a	OR
Or83c	OR
Or85a	OR
Or85b	OR
Or85c	OR
Or85d	OR
Or85e	OR
Or85f	OR
Or88a	OR
Or92a	OR
Or94a	OR
Or94b	OR
Or98a	OR
Or98b	OR
Or9a	OR
Orco	OR
ppk	ppk
ppk10	ppk
ppk11	ppk
ppk12	ppk
ppk12_2	ppk
ppk13	ppk
ppk14	ppk
ppk15	ppk
ppk16	ppk
ppk17	ppk
ppk18	ppk
ppk19	ppk
ppk20	ppk
ppk21	ppk
ppk22	ppk
ppk23	ppk
ppk24	ppk
ppk25	ppk
ppk26	ppk
ppk27	ppk
ppk28	ppk
ppk29	ppk
ppk3	ppk
ppk30	ppk
ppk31	ppk
ppk5	ppk
ppk6	ppk
Ppk6_2	ppk
ppk7	ppk
ppk8	ppk
ppk9	ppk
a10	CSP
Phk-3	CSP
EbpIII	CSP
CheA56a	CSP
CheA56a2	CSP
CheA75a	CSP
CheA75a2	CSP
CheA7a	CSP
CheA84a	CSP
CheA87a	CSP
CheA87a2	CSP
CheB15a	CSP
CheB38a	CSP
CheB38b1	CSP
CheB38b2	CSP
CheB38b3	CSP
CheB38b4	CSP
CheB38c	CSP
CheB42a	CSP
CheB42b	CSP
CheB42c	CSP
CheB53a	CSP
CheB53b	CSP
CheB53b2	CSP
CheB53b3	CSP
CheB74a	CSP
CheB93a	CSP
CheB93b	CSP
CheB93b2	CSP
CheB98a1	CSP
CheB98a2	CSP
CheB98a3	CSP
nanchung	TRP
iav	TRP
nompA	TRP
nompB	TRP
nompC	TRP
pain	TRP
pyx	TRP
wtrw	TRP
TrpA1	TRP
Trp	TRP
Trp1	TRP
Trp1_2	TRP
Trp1_3	TRP
Trp1_4	TRP
Trpl	TRP
Trpl_2	TRP
Trpgamma	TRP
Trpm	TRP
Trpm_2	TRP
Trpml	TRP
Trpml_2	TRP
Pkd2	TRP
Tmc	TRP
