## Supplementary material for "Evolution of chemosensory tissues and cells across ecologically diverse *Drosophilids*": sup. table 3

### Sheet: Lit_comp_antenna
Genes	D. mel expression	Literature (D.mel)		Genes	D. sim expression	Literature (D.sim)		Genes	D. sec expression	Literature (D.sec)		Genes	D. suz expression	Literature		Genes	D. ere expression	Literature (D.ere)		Genes	D. san expression
a10	yes	yes		a10	yes	yes		a10	yes	yes		a10	yes	yes		a10	yes			a10	yes
CheA56a	yes	no		CheA56a	yes	yes		CheA56a	yes	yes		CheA56a	yes	ND		CheA56a	N	N		CheA56a	N
CheA56a2	N	N		CheA56a2	yes	ND		CheA56a2	N	N		CheA56a2	N	N		CheA56a2	N	N		CheA56a2	N
CheA75a	yes	yes		CheA75a	yes	no		CheA75a	yes	yes		CheA75a	yes	ND		CheA75a	yes	yes		CheA75a	yes
CheA7a	yes	yes		CheA7a	yes	yes		CheA7a	yes	yes		CheA7a	yes	ND		CheA7a	yes	no		CheA7a	yes
CheA84a	yes	yes		CheA84a	yes	yes		CheA84a	yes	yes		CheA84a	no	ND		CheA84a	yes	no		CheA84a	yes
CheA87a	yes	yes		CheA87a	yes	yes		CheA87a	yes	yes		CheA87a	yes	ND		CheA87a	yes	yes		CheA87a	yes
CheA87a2	N	N		CheA87a2	N	N		CheA87a2	N	N		CheA87a2	yes	ND		CheA87a2	N	N		CheA87a2	N
CheB15a	yes	yes		CheB15a	yes	yes		CheB15a	yes	yes		CheB15a	yes	ND		CheB15a	yes	yes		CheB15a	yes
CheB38a	yes	no		CheB38a	yes	no		CheB38a	yes	no		CheB38a	yes	ND		CheB38a	N	N		CheB38a	N
CheB38b1	yes	yes		CheB38b1	yes	yes		CheB38b1	yes	no		CheB38b1	yes	ND		CheB38b1	yes	yes		CheB38b1	no
CheB38b2	N	N		CheB38b2	N	N		CheB38b2	N	N		CheB38b2	yes	ND		CheB38b2	N	N		CheB38b2	N
CheB38b3	N	N		CheB38b3	N	N		CheB38b3	N	N		CheB38b3	yes	ND		CheB38b3	N	N		CheB38b3	N
CheB38b4	N	N		CheB38b4	N	N		CheB38b4	N	N		CheB38b4	yes	ND		CheB38b4	N	N		CheB38b4	N
CheB38c	yes	yes		CheB38c	yes	yes		CheB38c	yes	yes		CheB38c	yes	ND		CheB38c	yes	yes		CheB38c	yes
CheB42a	yes	yes		CheB42a	yes	no		CheB42a	yes	yes		CheB42a	yes	ND		CheB42a	yes	yes		CheB42a	yes
CheB42b	yes	yes		CheB42b	yes	yes		CheB42b	yes	yes		CheB42b	yes	ND		CheB42b	yes	yes		CheB42b	yes
CheB42c	yes	yes		CheB42c	yes	yes		CheB42c	yes	yes		CheB42c	yes	ND		CheB42c	yes	yes		CheB42c	yes
CheB53a	yes	no		CheB53a	yes	no		CheB53a	yes	yes		CheB53a	yes	ND		CheB53a	N	N		CheB53a	yes
CheB53b	no	no		CheB53b	yes	no		CheB53b	yes	yes		CheB53b	yes	ND		CheB53b	no	no		CheB53b	yes
CheB53b2	N	N		CheB53b2	N	N		CheB53b2	N	N		CheB53b2	yes	ND		CheB53b2	N	N		CheB53b2	N
CheB53b3	N	N		CheB53b3	N	N		CheB53b3	N	N		CheB53b3	yes	ND		CheB53b3	N	N		CheB53b3	N
CheB74a	no	no		CheB74a	yes	no		CheB74a	no	yes		CheB74a	yes	ND		CheB74a	no	yes		CheB74a	yes
CheB93a	yes	no		CheB93a	yes	no		CheB93a	N	N		CheB93a	no	ND		CheB93a	no	no		CheB93a	N
CheB93b	yes	yes		CheB93b	yes	no		CheB93b	yes	yes		CheB93b	no	ND		CheB93b	no	yes		CheB93b	yes
CheB93b2	N	N		CheB93b2	N	N		CheB93b2	N	N		CheB93b2	yes	ND		CheB93b2	N	N		CheB93b2	N
CheB98a1	yes	no		CheB98a1	yes	no		CheB98a1	no	no		CheB98a1	yes	ND		CheB98a1	yes	no		CheB98a1	yes
CheB98a2	N	N		CheB98a2	N	N		CheB98a2	N	N		CheB98a2	yes	ND		CheB98a2	no	ND		CheB98a2	yes
CheB98a3	N	N		CheB98a3	N	N		CheB98a3	N	N		CheB98a3	yes	ND		CheB98a3	N	N		CheB98a3	N
EbpIII	yes	yes		EbpIII	yes	yes		EbpIII	yes	yes		EbpIII	yes	yes		EbpIII	yes	yes		EbpIII	yes
Gr10a	yes	yes		Gr10a	yes	yes		Gr10a	yes	yes		Gr10a	no	yes		Gr10a	yes	yes		Gr10a	yes
Gr10b	no	no		Gr10b	yes	no		Gr10b	no	no		Gr10b	no	yes		Gr10b	no	no		Gr10b	yes
Gr21a	yes	yes		Gr21a	yes	yes		Gr21a	yes	yes		Gr21a	yes	yes		Gr21a	yes	yes		Gr21a	yes
Gr28a	no	no		Gr28a	no	no		Gr28a	no	no		Gr28a	yes	yes		Gr28a	no	no		Gr28a	no
Gr28b	yes	yes		Gr28b	yes	yes		Gr28b	yes	yes		Gr28b	yes	yes		Gr28b	yes	yes		Gr28b	yes
Gr2a	no	no		Gr2a	yes	yes		Gr2a	no	no		Gr2a	yes	yes		Gr2a	no	no		Gr2a	yes
Gr32a	yes	no		Gr32a	yes	yes		Gr32a	no	no		Gr32a	yes	yes		Gr32a	yes	yes		Gr32a	no
Gr33a	no	no		Gr33a	yes	yes		Gr33a	no	no		Gr33a	no	no		Gr33a	yes	yes		Gr33a	no
Gr39b	no	no		Gr39b	no	no		Gr39b	no	no		Gr39b	yes	yes		Gr39b	no	yes		Gr39b	no
Gr43a	yes	yes		Gr43a	yes	yes		Gr43a	yes	yes		Gr43a	yes	yes		Gr43a	no	no		Gr43a	yes
Gr47a	no	no		Gr47a	no	no		Gr47a	no	no		Gr47a	no	no		Gr47a	no	no		Gr47a	yes
Gr47b	yes	yes		Gr47b	yes	no		Gr47b	no	no		Gr47b	no	no		Gr47b	no	no		Gr47b	no
Gr59a4	N	N		Gr59a4	N	N		Gr59a4	N	N		Gr59a4	yes	no		Gr59a4	N	N		Gr59a4	N
Gr5a	yes	no		Gr5a	yes	yes		Gr5a	no	no		Gr5a	yes	no		Gr5a	no	no		Gr5a	yes
Gr61a	yes	yes		Gr61a	yes	yes		Gr61a	no	no		Gr61a	yes	yes		Gr61a	yes	yes		Gr61a	no
Gr63a	yes	yes		Gr63a	yes	yes		Gr63a	yes	yes		Gr63a	yes	yes		Gr63a	yes	yes		Gr63a	yes
Gr64a	yes	yes		Gr64a	yes	yes		Gr64a	yes	yes		Gr64a	no	no		Gr64a	no	yes		Gr64a	yes
Gr64b	yes	yes		Gr64b	yes	yes		Gr64b	yes	yes		Gr64b	yes	yes		Gr64b	yes	yes		Gr64b	yes
Gr64c	yes	yes		Gr64c	yes	yes		Gr64c	yes	yes		Gr64c	yes	yes		Gr64c	yes	yes		Gr64c	yes
Gr64d	yes	yes		Gr64d	no	no		Gr64d	yes	yes		Gr64d	no	no		Gr64d	yes	yes		Gr64d	no
Gr64e	yes	yes		Gr64e	yes	yes		Gr64e	yes	yes		Gr64e	no	yes		Gr64e	yes	yes		Gr64e	yes
Gr64f	yes	yes		Gr64f	yes	yes		Gr64f	yes	yes		Gr64f	yes	yes		Gr64f	yes	yes		Gr64f	yes
Gr66a	yes	yes		Gr66a	yes	yes		Gr66a	yes	yes		Gr66a	yes	yes		Gr66a	yes	yes		Gr66a	yes
Gr68a	no	no		Gr68a	no	no		Gr68a	no	no		Gr68a	no	yes		Gr68a	yes	yes		Gr68a	no
Gr85a	no	yes		Gr85a	no	no		Gr85a	no	no		Gr85a	yes	yes		Gr85a	yes	yes		Gr85a	yes
Gr85a2	N	N		Gr85a2	N	N		Gr85a2	N	N		Gr85a2	N	N		Gr85a2	yes	ND		Gr85a2	N
Gr93a	yes	yes		Gr93a	no	no		Gr93a	no	no		Gr93a	no	no		Gr93a	no	yes		Gr93a	no
Gr94a	no	no		Gr94a	yes	no		Gr94a	no	no		Gr94a	yes	yes		Gr94a	no	yes		Gr94a	yes
Gr98b	yes	no		Gr98b	yes	no		Gr98b	no	no		Gr98b	yes	yes		Gr98b	no	yes		Gr98b	no
iav	yes	yes		iav	yes	ND		iav	yes	ND		iav	yes	ND		iav	yes	yes		iav	yes
Ir100a	no	no		Ir100a	no	no		Ir100a	yes	no		Ir100a	no	yes		Ir100a	no	yes		Ir100a	no
Ir21a	yes	yes		Ir21a	yes	yes		Ir21a	yes	yes		Ir21a	yes	yes		Ir21a	yes	yes		Ir21a	yes
Ir25a	yes	yes		Ir25a	yes	yes		Ir25a	yes	yes		Ir25a	yes	yes		Ir25a	yes	yes		Ir25a	yes
Ir31a	no	yes		Ir31a	yes	yes		Ir31a	yes	yes		Ir31a	yes	yes		Ir31a	no	yes		Ir31a	no
Ir40a	yes	yes		Ir40a	yes	yes		Ir40a	yes	yes		Ir40a	no	yes		Ir40a	yes	yes		Ir40a	yes
Ir41a	yes	yes		Ir41a	yes	yes		Ir41a	yes	yes		Ir41a	no	yes		Ir41a	yes	yes		Ir41a	yes
Ir51b	no	yes		Ir51b	no	no		Ir51b	no	no		Ir51b	yes	no		Ir51b	no	yes		Ir51b	no
Ir52a	no	no		Ir52a	no	no		Ir52a	yes	no		Ir52a	no	no		Ir52a	no	no		Ir52a	no
Ir52f2	no	no		Ir52f2	no	no		Ir52f2	yes	no		Ir52f2	yes	no		Ir52f2	no	no		Ir52f2	yes
Ir54a	no	no		Ir54a	no	no		Ir54a	no	no		Ir54a	yes	yes		Ir54a	no	no		Ir54a	yes
Ir56a	yes	no		Ir56a	no	no		Ir56a	yes	no		Ir56a	no	no		Ir56a	yes	yes		Ir56a	no
Ir56b	no	no		Ir56b	no	no		Ir56b	no	no		Ir56b	no	no		Ir56b	yes	yes		Ir56b	no
Ir56d	no	no		Ir56d	no	no		Ir56d	no	no		Ir56d	no	no		Ir56d	yes	yes		Ir56d	no
Ir60a	yes	yes		Ir60a	yes	yes		Ir60a	yes	yes		Ir60a	no	no		Ir60a	no	yes		Ir60a	no
Ir60b1	yes	no		Ir60b1	no	ND		Ir60b1	yes	yes		Ir60b1	no	no		Ir60b1	no	yes		Ir60b1	yes
Ir60b2	N	N		Ir60b2	yes	ND		Ir60b2	yes	ND		Ir60b2	N	N		Ir60b2	no	no		Ir60b2	N
Ir60c	yes	no		Ir60c	yes	no		Ir60c	yes	no		Ir60c	no	no		Ir60c	yes	no		Ir60c	yes
Ir62a	yes	yes		Ir62a	yes	no		Ir62a	yes	no		Ir62a	yes	yes		Ir62a	yes	no		Ir62a	yes
Ir64a	yes	yes		Ir64a	yes	yes		Ir64a	yes	yes		Ir64a	yes	yes		Ir64a	yes	yes		Ir64a	yes
Ir67b	no	no		Ir67b	no	no		Ir67b	no	no		Ir67b	yes	yes		Ir67b	no	no		Ir67b	no
Ir75a	yes	yes		Ir75a	yes	yes		Ir75a	yes	yes		Ir75a	yes	yes		Ir75a	yes	yes		Ir75a	yes
Ir75b	yes	no		Ir75b	yes	yes		Ir75b	yes	yes		Ir75b	yes	yes		Ir75b	yes	yes		Ir75b	yes
Ir75b2	N	N		Ir75b2	N	N		Ir75b2	N	N		Ir75b2	N	N		Ir75b2	N	N		Ir75b2	yes
Ir75c	yes	yes		Ir75c	yes	yes		Ir75c	yes	yes		Ir75c	yes	yes		Ir75c	no	yes		Ir75c	yes
Ir75d	yes	yes		Ir75d	yes	yes		Ir75d	yes	yes		Ir75d	yes	yes		Ir75d	no	yes		Ir75d	yes
Ir76a	yes	yes		Ir76a	yes	yes		Ir76a	yes	yes		Ir76a	yes	yes		Ir76a	yes	yes		Ir76a	yes
Ir76b	yes	yes		Ir76b	yes	yes		Ir76b	yes	yes		Ir76b	yes	yes		Ir76b	yes	yes		Ir76b	yes
Ir7c	yes	no		Ir7c	no	no		Ir7c	no	no		Ir7c	no	yes		Ir7c	yes	no		Ir7c	no
Ir7f	no	no		Ir7f	no	no		Ir7f	yes	no		Ir7f	no	no		Ir7f	no	no		Ir7f	no
Ir84a	yes	no		Ir84a	yes	yes		Ir84a	yes	yes		Ir84a	yes	yes		Ir84a	yes	yes		Ir84a	yes
Ir87a	no	no		Ir87a	no	no		Ir87a	no	no		Ir87a	no	yes		Ir87a	no	no		Ir87a	yes
Ir8a	yes	yes		Ir8a	yes	no		Ir8a	yes	yes		Ir8a	yes	yes		Ir8a	yes	yes		Ir8a	yes
Ir92a	yes	yes		Ir92a	yes	yes		Ir92a	no	yes		Ir92a	yes	yes		Ir92a	yes	yes		Ir92a	yes
Ir93a	yes	yes		Ir93a	yes	yes		Ir93a	yes	yes		Ir93a	yes	yes		Ir93a	yes	yes		Ir93a	yes
lush	yes	yes		lush	yes	yes		lush	yes	yes		lush	yes	yes		lush	yes	yes		lush	yes
nanchung	yes	yes		nanchung	yes	yes		nanchung	yes	yes		nanchung	yes	ND		nanchung	yes	yes		nanchung	yes
nompA	yes	yes		nompA	yes	yes		nompA	yes	yes		nompA	yes	ND		nompA	yes	yes		nompA	yes
nompB	yes	yes		nompB	yes	yes		nompB	yes	yes		nompB	yes	ND		nompB	yes	yes		nompB	yes
nompC	yes	yes		nompC	yes	yes		nompC	yes	yes		nompC	yes	ND		nompC	yes	yes		nompC	yes
Obp18a	yes	yes		Obp18a	yes	yes		Obp18a	no	no		Obp18a	no	no		Obp18a	no	no		Obp18a	yes
Obp19a	yes	yes		Obp19a	yes	yes		Obp19a	yes	yes		Obp19a	yes	yes		Obp19a	yes	yes		Obp19a	yes
Obp19b	yes	yes		Obp19b	yes	no		Obp19b	yes	yes		Obp19b	yes	yes		Obp19b	yes	yes		Obp19b	yes
Obp19c	yes	yes		Obp19c	yes	yes		Obp19c	yes	yes		Obp19c	yes	yes		Obp19c	yes	yes		Obp19c	yes
Obp19d	yes	yes		Obp19d	yes	yes		Obp19d	yes	yes		Obp19d	yes	yes		Obp19d	yes	yes		Obp19d	yes
Obp22a	no	no		Obp22a	yes	no		Obp22a	no	no		Obp22a	no	no		Obp22a	no	no		Obp22a	no
Obp28a	yes	yes		Obp28a	yes	yes		Obp28a	yes	yes		Obp28a	yes	yes		Obp28a	yes	yes		Obp28a	yes
Obp44a	yes	yes		Obp44a	yes	yes		Obp44a	yes	yes		Obp44a	yes	yes		Obp44a	yes	yes		Obp44a	yes
Obp47b	yes	no		Obp47b	yes	yes		Obp47b	yes	yes		Obp47b	yes	yes		Obp47b	yes	yes		Obp47b	yes
Obp49a	yes	yes		Obp49a	yes	yes		Obp49a	yes	yes		Obp49a	yes	yes		Obp49a	yes	yes		Obp49a	yes
Obp50a	yes	no		Obp50a	no	no		Obp50a	no	yes		Obp50a	no	no		Obp50a	yes	no		Obp50a	yes
Obp50c	yes	no		Obp50c	no	no		Obp50c	no	no		Obp50c	yes	yes		Obp50c	yes	yes		Obp50c	no
Obp50d	no	no		Obp50d	no	no		Obp50d	no	no		Obp50d	yes	no		Obp50d	no	yes		Obp50d	no
Obp50e	yes	no		Obp50e	yes	yes		Obp50e	no	no		Obp50e	no	no		Obp50e	no	yes		Obp50e	no
Obp56a	yes	yes		Obp56a	yes	yes		Obp56a	yes	yes		Obp56a	yes	yes		Obp56a	yes	yes		Obp56a	yes
Obp56b	yes	no		Obp56b	yes	yes		Obp56b	yes	no		Obp56b	no	no		Obp56b	yes	no		Obp56b	yes
Obp56c	yes	yes		Obp56c	no	no		Obp56c	yes	no		Obp56c	no	no		Obp56c	no	no		Obp56c	yes
Obp56d	yes	yes		Obp56d	yes	yes		Obp56d	yes	yes		Obp56d	yes	yes		Obp56d	yes	yes		Obp56d	yes
Obp56e	yes	yes		Obp56e	yes	yes		Obp56e	yes	yes		Obp56e	no	no		Obp56e	yes	yes		Obp56e	yes
Obp56e2	N	N		Obp56e2	N	N		Obp56e2	N	N		Obp56e2	yes	yes		Obp56e2	N	N		Obp56e2	N
Obp56g	yes	yes		Obp56g	yes	yes		Obp56g	yes	yes		Obp56g	yes	yes		Obp56g	yes	yes		Obp56g	yes
Obp56h	yes	no		Obp56h	yes	yes		Obp56h	yes	yes		Obp56h	yes	yes		Obp56h	yes	yes		Obp56h	yes
Obp57a	yes	yes		Obp57a	yes	yes		Obp57a	yes	yes		Obp57a	yes	yes		Obp57a	yes	yes		Obp57a	yes
Obp57b	yes	yes		Obp57b	yes	yes		Obp57b	yes	yes		Obp57b	yes	yes		Obp57b	yes	yes		Obp57b	yes
Obp57c	yes	yes		Obp57c	yes	yes		Obp57c	yes	yes		Obp57c	yes	yes		Obp57c	yes	yes		Obp57c	yes
Obp57d	yes	no		Obp57d	yes	no		Obp57d	yes	yes		Obp57d	N	N		Obp57d	N	N		Obp57d	no
Obp57e	yes	yes		Obp57e	yes	yes		Obp57e	yes	yes		Obp57e	no	no		Obp57e	yes	yes		Obp57e	yes
Obp58b	yes	yes		Obp58b	yes	yes		Obp58b	yes	yes		Obp58b	yes	no		Obp58b	yes	yes		Obp58b	yes
Obp58c	yes	yes		Obp58c	no	no		Obp58c	yes	yes		Obp58c	yes	yes		Obp58c	yes	yes		Obp58c	no
Obp58d	yes	yes		Obp58d	no	no		Obp58d	no	yes		Obp58d	no	no		Obp58d	yes	yes		Obp58d	no
Obp59a	yes	yes		Obp59a	yes	yes		Obp59a	yes	yes		Obp59a	yes	yes		Obp59a	yes	yes		Obp59a	yes
Obp69a	yes	yes		Obp69a	yes	yes		Obp69a	no	yes		Obp69a	yes	yes		Obp69a	yes	yes		Obp69a	yes
Obp83a	yes	yes		Obp83a	yes	yes		Obp83a	yes	yes		Obp83a	yes	yes		Obp83a	yes	yes		Obp83a	yes
Obp83b	yes	yes		Obp83b	yes	yes		Obp83b	yes	yes		Obp83b	yes	yes		Obp83b	yes	yes		Obp83b	yes
Obp83cd	no	yes		Obp83cd	yes	yes		Obp83cd	yes	yes		Obp83cd	no	no		Obp83cd	yes	yes		Obp83cd	no
Obp83ef	no	yes		Obp83ef	yes	yes		Obp83ef	yes	yes		Obp83ef	yes	yes		Obp83ef	no	no		Obp83ef	no
Obp83g	no	yes		Obp83g	yes	yes		Obp83g	yes	yes		Obp83g	yes	yes		Obp83g	yes	yes		Obp83g	yes
Obp84a	yes	yes		Obp84a	yes	yes		Obp84a	yes	yes		Obp84a	yes	yes		Obp84a	yes	yes		Obp84a	yes
Obp8a	yes	yes		Obp8a	yes	yes		Obp8a	yes	yes		Obp8a	yes	yes		Obp8a	yes	no		Obp8a	yes
Obp99a	yes	yes		Obp99a	yes	yes		Obp99a	yes	no		Obp99a	yes	yes		Obp99a	yes	yes		Obp99a	yes
Obp99b	yes	yes		Obp99b	yes	yes		Obp99b	yes	yes		Obp99b	yes	yes		Obp99b	no	no		Obp99b	yes
Obp99c	yes	yes		Obp99c	yes	yes		Obp99c	yes	yes		Obp99c	yes	yes		Obp99c	yes	yes		Obp99c	yes
Obp99d	yes	yes		Obp99d	yes	yes		Obp99d	no	yes		Obp99d	yes	no		Obp99d	no	no		Obp99d	yes
Or10a	yes	yes		Or10a	yes	yes		Or10a	yes	yes		Or10a	yes	yes		Or10a	yes	yes		Or10a	yes
Or13a	yes	yes		Or13a	yes	yes		Or13a	yes	yes		Or13a	yes	yes		Or13a	yes	yes		Or13a	yes
Or19a	yes	yes		Or19a	yes	yes		Or19a	yes	yes		Or19a	yes	yes		Or19a	yes	yes		Or19a	yes
Or19b	yes	yes		Or19b	N	N		Or19b	N	N		Or19b	yes	no		Or19b	N	N		Or19b	N
Or1a	yes	no		Or1a	no	no		Or1a	no	no		Or1a	no	no		Or1a	yes	no		Or1a	no
Or22a	yes	yes		Or22a	yes	yes		Or22a	yes	yes		Or22a	yes	yes		Or22a	yes	yes		Or22a	yes
Or22b	yes	yes		Or22b	yes	yes		Or22b	no	no		Or22b	yes	yes		Or22b	no	no		Or22b	no
Or22c	no	yes		Or22c	no	no		Or22c	yes	yes		Or22c	no	no		Or22c	no	no		Or22c	no
Or23a1	yes	yes		Or23a1	yes	yes		Or23a1	yes	yes		Or23a1	yes	yes		Or23a1	yes	yes		Or23a1	yes
Or23a2	N	N		Or23a2	N	N		Or23a2	N	N		Or23a2	yes	yes		Or23a2	N	N		Or23a2	N
Or23a3	N	N		Or23a3	N	N		Or23a3	N	N		Or23a3	yes	yes		Or23a3	N	N		Or23a3	N
Or23a4	N	N		Or23a4	N	N		Or23a4	N	N		Or23a4	yes	no		Or23a4	N	N		Or23a4	N
Or2a	yes	yes		Or2a	yes	no		Or2a	yes	yes		Or2a	yes	yes		Or2a	yes	yes		Or2a	yes
Or33a	yes	yes		Or33a	no	yes		Or33a	yes	yes		Or33a	no	no		Or33a	no	yes		Or33a	yes
Or33b	yes	yes		Or33b	no	no		Or33b	yes	yes		Or33b	no	no		Or33b	no	ND		Or33b	no
Or33c	no	yes		Or33c	no	yes		Or33c	yes	yes		Or33c	no	no		Or33c	no	no		Or33c	no
Or35a	yes	yes		Or35a	yes	yes		Or35a	yes	yes		Or35a	yes	yes		Or35a	yes	yes		Or35a	yes
Or42a	yes	yes		Or42a	yes	yes		Or42a	yes	no		Or42a	no	no		Or42a	yes	yes		Or42a	yes
Or42b	yes	yes		Or42b	yes	yes		Or42b	yes	yes		Or42b	yes	yes		Or42b	yes	yes		Or42b	yes
Or43a	yes	yes		Or43a	yes	yes		Or43a	yes	yes		Or43a	yes	yes		Or43a	yes	yes		Or43a	yes
Or43b	yes	yes		Or43b	yes	yes		Or43b	yes	no		Or43b	yes	yes		Or43b	yes	yes		Or43b	yes
Or45a	yes	no		Or45a	yes	yes		Or45a	yes	yes		Or45a	no	no		Or45a	no	no		Or45a	no
Or45b	yes	yes		Or45b	yes	yes		Or45b	yes	yes		Or45b	no	yes		Or45b	yes	yes		Or45b	yes
Or46a	yes	yes		Or46a	yes	yes		Or46a	yes	yes		Or46a	yes	yes		Or46a	yes	yes		Or46a	yes
Or47a	yes	yes		Or47a	yes	yes		Or47a	yes	yes		Or47a	yes	yes		Or47a	yes	yes		Or47a	yes
Or47a2	N	N		Or47a2	yes	ND		Or47a2	N	N		Or47a2	N	N		Or47a2	N	N		Or47a2	N
Or47b	yes	yes		Or47b	yes	yes		Or47b	yes	yes		Or47b	yes	yes		Or47b	yes	yes		Or47b	yes
Or49a	yes	no		Or49a	yes	yes		Or49a	yes	yes		Or49a	yes	yes		Or49a	no	yes		Or49a	no
Or49b	yes	yes		Or49b	yes	yes		Or49b	yes	yes		Or49b	yes	yes		Or49b	yes	yes		Or49b	yes
Or56a	yes	yes		Or56a	yes	yes		Or56a	yes	yes		Or56a	yes	yes		Or56a	yes	yes		Or56a	yes
Or59b	yes	yes		Or59b	yes	yes		Or59b	yes	yes		Or59b	yes	yes		Or59b	yes	yes		Or59b	yes
Or59c	no	no		Or59c	yes	no		Or59c	no	no		Or59c	no	no		Or59c	yes	yes		Or59c	yes
Or63a	no	no		Or63a	no	yes		Or63a	no	no		Or63a	no	no		Or63a	yes	yes		Or63a	no
Or65a	yes	yes		Or65a	yes	yes		Or65a	yes	yes		Or65a	yes	yes		Or65a	yes	yes		Or65a	yes
Or65b	yes	yes		Or65b	yes	yes		Or65b	yes	yes		Or65b	yes	no		Or65b	yes	yes		Or65b	yes
Or65b2	N	N		Or65b2	N	N		Or65b2	N	N		Or65b2	N	N		Or65b2	N	N		Or65b2	yes
Or65c	yes	yes		Or65c	yes	yes		Or65c	no	no		Or65c	yes	yes		Or65c	yes	yes		Or65c	yes
Or67a_1	N	N		Or67a_1	yes	ND		Or67a_1	yes	no		Or67a_1	yes	yes		Or67a_1	N	N		Or67a_1	N
Or67a_2	yes	yes		Or67a_2	yes	ND		Or67a_2	yes	no		Or67a_2	N	N		Or67a_2	yes	yes		Or67a_2	yes
Or67a_3	N	N		Or67a_3	yes	ND		Or67a_3	N	N		Or67a_3	N	N		Or67a_3	N	N		Or67a_3	N
Or67a_4	N	N		Or67a_4	N	N		Or67a_4	N	N		Or67a_4	yes	yes		Or67a_4	N	N		Or67a_4	N
Or67a_5	N	N		Or67a_5	N	N		Or67a_5	N	N		Or67a_5	yes	yes		Or67a_5	N	N		Or67a_5	N
Or67a_7	N	N		Or67a_7	N	N		Or67a_7	N	N		Or67a_7	yes	yes		Or67a_7	N	N		Or67a_7	N
Or67b	yes	yes		Or67b	yes	yes		Or67b	yes	yes		Or67b	yes	yes		Or67b	yes	yes		Or67b	yes
Or67c	yes	yes		Or67c	yes	yes		Or67c	yes	yes		Or67c	yes	yes		Or67c	yes	yes		Or67c	yes
Or67d	yes	yes		Or67d	yes	yes		Or67d	yes	yes		Or67d	yes	yes		Or67d	yes	yes		Or67d	yes
Or69a	yes	yes		Or69a	no	yes		Or69a	yes	yes		Or69a	yes	yes		Or69a	yes	yes		Or69a	yes
Or71a	N	N		Or71a	yes	no		Or71a	no	no		Or71a	yes	no		Or71a	yes	no		Or71a	yes
Or7a	yes	yes		Or7a	yes	yes		Or7a	yes	yes		Or7a	yes	yes		Or7a	yes	yes		Or7a	yes
Or82a	yes	yes		Or82a	yes	yes		Or82a	yes	yes		Or82a	yes	yes		Or82a	yes	yes		Or82a	no
Or83a	no	yes		Or83a	yes	no		Or83a	yes	no		Or83a	yes	yes		Or83a	yes	yes		Or83a	no
Or83c	yes	yes		Or83c	yes	yes		Or83c	yes	yes		Or83c	yes	yes		Or83c	yes	yes		Or83c	yes
Or85a	yes	yes		Or85a	yes	yes		Or85a	yes	yes		Or85a	N	N		Or85a	yes	yes		Or85a	yes
Or85b	yes	yes		Or85b	yes	yes		Or85b	yes	yes		Or85b	yes	yes		Or85b	yes	yes		Or85b	yes
Or85c	no	no		Or85c	no	yes		Or85c	no	yes		Or85c	no	no		Or85c	yes	yes		Or85c	no
Or85d	yes	no		Or85d	no	no		Or85d	no	no		Or85d	yes	no		Or85d	yes	yes		Or85d	yes
Or85e	no	no		Or85e	yes	no		Or85e	yes	yes		Or85e	no	yes		Or85e	yes	yes		Or85e	yes
Or85f	yes	yes		Or85f	yes	no		Or85f	yes	yes		Or85f	yes	yes		Or85f	yes	yes		Or85f	yes
Or88a	yes	yes		Or88a	yes	yes		Or88a	yes	yes		Or88a	yes	yes		Or88a	yes	yes		Or88a	yes
Or92a	yes	yes		Or92a	yes	yes		Or92a	yes	yes		Or92a	yes	yes		Or92a	yes	yes		Or92a	yes
Or94a	no	no		Or94a	yes	no		Or94a	no	no		Or94a	no	no		Or94a	no	yes		Or94a	no
Or98a	yes	yes		Or98a	yes	yes		Or98a	yes	yes		Or98a	yes	yes		Or98a	yes	yes		Or98a	yes
Or9a	yes	yes		Or9a	yes	yes		Or9a	yes	yes		Or9a	yes	yes		Or9a	yes	yes		Or9a	yes
Orco	yes	yes		Orco	yes	yes		Orco	yes	yes		Orco	yes	yes		Orco	yes	yes		Orco	yes
pain	yes	yes		pain	yes	yes		pain	yes	yes		pain	yes	ND		pain	yes	yes		pain	yes
Phk-3	yes	yes		Phk-3	yes	yes		Phk-3	yes	yes		Phk-3	yes	yes		Phk-3	yes	yes		Phk-3	yes
Pkd2	yes	yes		Pkd2	yes	yes		Pkd2	yes	yes		Pkd2	yes	ND		Pkd2	no	yes		Pkd2	no
ppk	yes	yes		ppk	yes	yes		ppk	yes	yes		ppk	yes	ND		ppk	yes	yes		ppk	yes
ppk10	yes	yes		ppk10	N	N		ppk10	yes	no		ppk10	N	N		ppk10	yes	no		ppk10	no
ppk12	no	no		ppk12	yes	no		ppk12	yes	yes		ppk12	no	ND		ppk12	no	no		ppk12	no
ppk13	yes	no		ppk13	yes	yes		ppk13	no	no		ppk13	no	ND		ppk13	no	no		ppk13	yes
ppk14	yes	yes		ppk14	no	no		ppk14	no	no		ppk14	N	N		ppk14	no	no		ppk14	no
ppk15	yes	no		ppk15	no	no		ppk15	yes	no		ppk15	no	ND		ppk15	yes	yes		ppk15	no
ppk16	yes	yes		ppk16	yes	yes		ppk16	yes	yes		ppk16	no	ND		ppk16	no	no		ppk16	no
ppk23	yes	no		ppk23	yes	yes		ppk23	yes	no		ppk23	yes	ND		ppk23	yes	no		ppk23	yes
ppk24	yes	no		ppk24	no	no		ppk24	no	no		ppk24	no	ND		ppk24	no	no		ppk24	no
ppk25	yes	yes		ppk25	yes	no		ppk25	yes	no		ppk25	yes	ND		ppk25	yes	no		ppk25	yes
ppk26	yes	no		ppk26	yes	no		ppk26	yes	yes		ppk26	yes	ND		ppk26	yes	yes		ppk26	yes
ppk28	yes	yes		ppk28	yes	yes		ppk28	yes	yes		ppk28	no	ND		ppk28	yes	yes		ppk28	yes
ppk29	yes	no		ppk29	yes	yes		ppk29	yes	no		ppk29	N	N		ppk29	yes	yes		ppk29	yes
ppk31	no	no		ppk31	no	no		ppk31	no	no		ppk31	yes	ND		ppk31	no	yes		ppk31	no
ppk5	yes	no		ppk5	yes	yes		ppk5	yes	yes		ppk5	N	N		ppk5	no	no		ppk5	no
ppk6	no	yes		ppk6	yes	yes		ppk6	yes	yes		ppk6	no	ND		ppk6	no	yes		ppk6	yes
ppk7	yes	yes		ppk7	no	no		ppk7	yes	yes		ppk7	N	N		ppk7	no	yes		ppk7	no
ppk8	no	no		ppk8	no	no		ppk8	yes	yes		ppk8	no	ND		ppk8	no	no		ppk8	no
ppk9	no	no		ppk9	no	no		ppk9	yes	no		ppk9	no	ND		ppk9	no	no		ppk9	no
pyx	yes	yes		pyx	yes	yes		pyx	yes	yes		pyx	yes	ND		pyx	yes	yes		pyx	yes
Tmc	yes	yes		Tmc	yes	no		Tmc	yes	no		Tmc	no	ND		Tmc	yes	ND		Tmc	yes
Trp	yes	yes		Trp	no	yes		Trp	yes	yes		Trp	yes	ND		Trp	no	no		Trp	yes
Trp1	yes	yes		Trp1	yes	yes		Trp1	yes	yes		Trp1	yes	ND		Trp1	yes	yes		Trp1	yes
Trp1_3	N	N		Trp1_3	N	N		Trp1_3	yes	ND		Trp1_3	N	N		Trp1_3	N	N		Trp1_3	N
Trp1_4	N	N		Trp1_4	N	N		Trp1_4	yes	ND		Trp1_4	N	N		Trp1_4	N	N		Trp1_4	N
TrpA1	yes	yes		TrpA1	no	no		TrpA1	no	no		TrpA1	no	ND		TrpA1	yes	yes		TrpA1	no
Trpgamma	yes	yes		Trpgamma	yes	yes		Trpgamma	no	yes		Trpgamma	no	ND		Trpgamma	yes	yes		Trpgamma	no
Trpl	no	yes		Trpl	yes	no		Trpl	yes	yes		Trpl	yes	ND		Trpl	yes	yes		Trpl	yes
Trpl_2	N	N		Trpl_2	N	N		Trpl_2	N	N		Trpl_2	yes	ND		Trpl_2	N	N		Trpl_2	N
Trpm	yes	yes		Trpm	yes	yes		Trpm	yes	yes		Trpm	yes	ND		Trpm	yes	yes		Trpm	yes
Trpm_2	N	N		Trpm_2	N	N		Trpm_2	N	N		Trpm_2	N	N		Trpm_2	N	N		Trpm_2	yes
Trpml	no	yes		Trpml	yes	yes		Trpml	yes	yes		Trpml	yes	ND		Trpml	yes	yes		Trpml	yes
wtrw	yes	yes		wtrw	yes	yes		wtrw	yes	yes		wtrw	yes	ND		wtrw	yes	yes		wtrw	yes
Ir31a	no	yes		Gr89a	no	yes		Obp56f	no	yes		DsdIr51a	no	yes		Gr57a	no	yes
Ir41a	no	yes		Gr8a	no	yes		Obp73a	no	yes		DsdIr52c2	no	yes		Gr58c	no	yes
Ir51b	no	yes		Ir68a	no	yes		CheA46a	no	yes		IR85a	no	yes		Gr59a	no	yes
Or33c	no	yes		Obp56f	no	yes						IR94g	no	yes		Gr93c	no	yes
Or83b	no	yes		ppk19	no	yes						DsGr58c	no	yes		Gr9a	no	yes
				Obp56i	no	yes						DsGr77a	no	yes		Ir67c	no	yes
																Ir85a	no	yes

### Sheet: Lit_comp_proboscis
Gene	D.mel expression	Literature (D.mel)		Gene	Expression in any other species
a10	yes	ND		a10	yes
CheA56a	yes	ND		CheA56a	yes
CheA56a2	N	N		CheA56a2	yes
CheA75a	yes	ND		CheA75a	yes
CheA7a	yes	ND		CheA7a	yes
CheA84a	yes	ND		CheA84a	yes
CheA87a	yes	ND		CheA87a	yes
CheA87a2	N	N		CheA87a2	yes
CheB15a	no	ND		CheB15a	yes
CheB38a	yes	ND		CheB38a	yes
CheB38b1	N	N		CheB38b1	yes
CheB38c	yes	ND		CheB38c	yes
CheB42a	yes	ND		CheB42a	yes
CheB42b	yes	ND		CheB42b	yes
CheB42c	yes	ND		CheB42c	yes
CheB53a	yes	ND		CheB53a	yes
CheB53b	yes	ND		CheB53b	yes
CheB74a	yes	ND		CheB74a	yes
CheB93a	yes	ND		CheB93a	yes
CheB93b	yes	ND		CheB93b	yes
CheB93b2	N	N		CheB93b2	yes
CheB98a1	no	ND		CheB98a1	yes
CheB98a2	N	N		CheB98a2	yes
EbpIII	yes	ND		EbpIII	yes
Gr10a	yes	no		Gr10a	yes
Gr10b	yes	no		Gr10b	no
Gr21a	no	no		Gr21a	yes
Gr22b	no	yes		Gr22b	yes
Gr22e	yes	yes		Gr22e	yes
Gr22f	yes	yes		Gr22f	yes
Gr28a	no	yes		Gr28a	yes
Gr28b	yes	yes		Gr28b	yes
Gr2a	no	yes		Gr2a	yes
Gr32a	yes	yes		Gr32a	yes
Gr33a	yes	yes		Gr33a	yes
Gr36b1	yes	yes		Gr36b1	no
Gr36c	yes	yes		Gr36c	yes
Gr39a	no	yes		Gr39a	yes
Gr39b	no	yes		Gr39b	yes
Gr43a	yes	no		Gr43a	yes
Gr59a1	yes	yes		Gr59a1	no
Gr59a2	N	N		Gr59a2	yes
Gr59a4	N	N		Gr59a4	yes
Gr59c	no	yes		Gr59c	yes
Gr59d1	no	yes		Gr59d1	yes
Gr59d2	N	N		Gr59d2	yes
Gr59d71	N	N		Gr59d71	yes
Gr5a	yes	yes		Gr5a	yes
Gr61a	yes	yes		Gr61a	yes
Gr63a	no	no		Gr63a	yes
Gr64a	yes	yes		Gr64a	yes
Gr64b	yes	yes		Gr64b	yes
Gr64c	yes	yes		Gr64c	yes
Gr64d	yes	no		Gr64d	yes
Gr64e	yes	yes		Gr64e	yes
Gr64f	yes	yes		Gr64f	yes
Gr66a	yes	yes		Gr66a	yes
Gr85a	no	no		Gr85a	yes
Gr89a	no	yes		Gr89a	yes
Gr8a	yes	yes		Gr8a	yes
Gr93a	yes	yes		Gr93a	yes
Gr93b	yes	yes		Gr93b	yes
Gr93c	no	no		Gr93c	yes
Gr94a	no	no		Gr94a	yes
Gr98b	yes	yes		Gr98b	yes
Gr98c	yes	yes		Gr98c	yes
Gr98d1	yes	yes		Gr98d1	yes
Gr9a	no	no		Gr9a	yes
iav	yes	ND		iav	yes
Ir11a	yes	yes		Ir11a	yes
Ir21a	yes	no		Ir21a	yes
Ir25a	yes	yes		Ir25a	yes
Ir47a1	yes	yes		Ir47a1	yes
Ir51b	no	no		Ir51b	yes
Ir52a	no	no		Ir52a	yes
Ir52f2	N	N		Ir52f2	yes
Ir54a	no	no		Ir54a	yes
Ir56a	yes	yes		Ir56a	no
Ir56b	yes	yes		Ir56b	yes
Ir56d	yes	yes		Ir56d	yes
Ir60a	yes	no		Ir60a	yes
Ir60b1	no	yes		Ir60b1	yes
Ir60b2	N	N		Ir60b2	yes
Ir60c	yes	yes		Ir60c	yes
Ir60d	yes	yes		Ir60d	yes
Ir60f	no	no		Ir60f	yes
Ir62a	yes	no		Ir62a	yes
Ir64a	no	no		Ir64a	yes
Ir67b	yes	no		Ir67b	no
Ir75a	no	no		Ir75a	yes
Ir75d	no	no		Ir75d	yes
Ir76a	yes	no		Ir76a	yes
Ir76b	yes	yes		Ir76b	yes
Ir7a	no	yes		Ir7a	yes
Ir7f	no	no		Ir7f	yes
Ir84a	no	no		Ir84a	yes
Ir85a	yes	no		Ir85a	yes
Ir87a	no	no		Ir87a	yes
Ir8a	no	no		Ir8a	yes
Ir92a	no	no		Ir92a	yes
Ir94a	yes	yes		Ir94a	yes
Ir94b	no	yes		Ir94b
Ir94d	yes	no		Ir94d	yes
Ir94e	yes	yes		Ir94e	yes
lush	yes	no		lush	yes
nompA	yes	yes		nompA	yes
nompB	yes	no		nompB	yes
nompC	yes	yes		nompC	yes
Obp18a	yes	no		Obp18a	yes
Obp19a	yes	no		Obp19a	yes
Obp19b	yes	yes		Obp19b	yes
Obp19c	yes	yes		Obp19c	yes
Obp19d	yes	yes		Obp19d	yes
Obp28a	yes	no		Obp28a	yes
Obp44a	yes	no		Obp44a	yes
Obp44a2	N	N		Obp44a2	yes
Obp46a	yes	no		Obp46a	yes
Obp47b	no	no		Obp47b	yes
Obp49a	yes	yes		Obp49a	yes
Obp50a	yes	no		Obp50a	no
Obp50c	yes	no		Obp50c	yes
Obp56a	yes	no		Obp56a	yes
Obp56b	yes	yes		Obp56b	yes
Obp56c	yes	no		Obp56c	no
Obp56d	yes	yes		Obp56d	yes
Obp56e	yes	yes		Obp56e	yes
Obp56e2	N	N		Obp56e2	yes
Obp56g	yes	yes		Obp56g	yes
Obp56h	yes	yes		Obp56h	yes
Obp57a	yes	yes		Obp57a	yes
Obp57b	yes	yes		Obp57b	yes
Obp57c	yes	yes		Obp57c	yes
Obp57d	yes	no		Obp57d	yes
Obp57e	yes	no		Obp57e	yes
Obp58b	no	no		Obp58b	yes
Obp58c	yes	no		Obp58c	yes
Obp59a	yes	no		Obp59a	yes
Obp69a	yes	no		Obp69a	yes
Obp83a	yes	no		Obp83a	yes
Obp83b	yes	no		Obp83b	yes
Obp83cd	yes	yes		Obp83cd	yes
Obp83ef	yes	no		Obp83ef	yes
Obp83g	yes	no		Obp83g	yes
Obp84a	yes	no		Obp84a	yes
Obp8a	yes	no		Obp8a	yes
Obp93a	yes	no		Obp93a	yes
Obp99a	yes	no		Obp99a	yes
Obp99b	yes	yes		Obp99b	yes
Obp99c	yes	no		Obp99c	yes
Obp99d	yes	yes		Obp99d	yes
Or10a	no	no		Or10a	yes
Or13a	yes	no		Or13a	yes
Or1a	yes	no		Or1a	yes
Or22a	no	no		Or22a	yes
Or22b	yes	no		Or22b	yes
Or22c	no	no		Or22c	yes
Or24a	no	no		Or24a	yes
Or2a	yes	no		Or2a	yes
Or33a	no	no		Or33a	yes
Or33c	yes	yes	Max palps	Or33c	yes
Or35a	no	no		Or35a	yes
Or42a	yes	yes	Max palps	Or42a	yes
Or42b	yes	no		Or42b	yes
Or43a	no	no		Or43a	yes
Or43b	yes	no		Or43b	yes
Or45b	yes	no		Or45b	yes
Or46a	yes	yes	Max palps	Or46a	yes
Or47b	yes	no		Or47b	yes
Or59b	no	no		Or59b	yes
Or59c	yes	yes		Or59c	yes
Or63a	no	no		Or63a	yes
Or67c	no	no		Or67c	yes
Or71a	N	yes		Or71a	yes
Or7a	yes	no		Or7a	yes
Or85b	yes	no		Or85b	yes
Or85c	no	no		Or85c	yes
Or85d	yes	yes		Or85d	yes
Or85e	yes	yes	Max palps	Or85e	yes
Or88a	no	no		Or88a	yes
Or92a	yes	no		Or92a	yes
Or98b	yes	no		Or98b	yes
Or9a	no	no		Or9a	yes
Orco	yes	yes		Orco	yes
pain	yes	yes		pain	yes
Phk-3	yes	ND		Phk-3	yes
ppk	yes	no		ppk	yes
ppk10	no	no		ppk10	yes
ppk12	no	no		ppk12	yes
ppk13	no	no		ppk13	yes
ppk14	yes	no		ppk14	yes
ppk15	yes	no		ppk15	yes
ppk16	yes	no		ppk16	yes
ppk17	yes	no		ppk17	yes
ppk18	no	no		ppk18	yes
ppk20	no	no		ppk20	yes
ppk22	yes	no		ppk22	yes
ppk23	yes	yes		ppk23	yes
ppk24	no	no		ppk24	yes
ppk25	yes	yes		ppk25	yes
ppk26	yes	no		ppk26	yes
ppk28	yes	yes		ppk28	yes
ppk29	yes	yes		ppk29	yes
ppk30	no	no		ppk30	yes
ppk31	no	no		ppk31	yes
ppk5	no	no		ppk5	yes
ppk6	no	no		ppk6	yes
ppk7	yes	no		ppk7	yes
ppk8	yes	no		ppk8	yes
pyx	yes	ND		pyx	yes
Tmc	yes	yes		Tmc	yes
Trp	yes	no		Trp	yes
Trp1	yes	no		Trp1	yes
Trp1_3	N	N		Trp1_3	yes
TrpA1	yes	yes		TrpA1	yes
Trpl	yes	yes		Trpl	yes
Trpl_2	N	N		Trpl_2	yes
Trpm	yes	no		Trpm	yes
Trpm_2	N	N		Trpm_2	yes
Trpml	no	ND		Trpml	yes
wtrw	yes	ND		wtrw	yes
Gr22d	no	yes
Gr36a	no	yes
Gr47a	no	yes
Gr57a	no	yes
Gr58b	no	yes
Gr92a	no	yes
Ir100a	no	yes
Ir10a	no	yes
Ir20a	no	yes
Ir67c	no	yes
Ir7c	no	yes
Ir94f	no	yes
Ir94h	no	yes
Nan	no	yes
ppk11	no	yes
ppk19	no	yes

### Sheet: Lit_comp_legs
Gene	D.mel expression	Literature (D.mel)		Gene	expression in any other species
a10	yes	ND		a10	yes
CheA56a	yes	ND		CheA56a	yes
CheA56a2	N	N		CheA56a2	yes
CheA75a	yes	ND		CheA75a	yes
CheA7a	yes	ND		CheA7a	yes
CheA84a	yes	ND		CheA84a	yes
CheA87a	yes	ND		CheA87a	yes
CheA87a2	N	N		CheA87a2	yes
CheB15a	yes	ND		CheB15a	yes
CheB38a	yes	yes		CheB38a	yes
CheB38b1	yes	yes		CheB38b1	yes
CheB38b2	N	N		CheB38b2	yes
CheB38b3	N	N		CheB38b3	yes
CheB38b4	N	N		CheB38b4	yes
CheB38c	yes	described as expressed in legs but not the front ones		CheB38c	yes
CheB42a	yes	yes		CheB42a	yes
CheB42b	yes	yes		CheB42b	yes
CheB42c	yes	yes		CheB42c	yes
CheB53a	yes	yes		CheB53a	yes
CheB53b	yes	yes		CheB53b	yes
CheB53b2	N	N		CheB53b2	yes
CheB53b3	N	N		CheB53b3	yes
CheB74a	yes	yes		CheB74a	yes
CheB93a	yes	yes		CheB93a	yes
CheB93b	yes	yes		CheB93b	yes
CheB93b2	N	N		CheB93b2	yes
CheB98a1	yes	ND		CheB98a1	yes
CheB98a2	N	N		CheB98a2	yes
CheB98a3	N	N		CheB98a3	yes
EbpIII	yes	ND		EbpIII	yes
Gr10a	yes	no		Gr10a	yes
Gr28a	yes	yes		Gr28a	yes
Gr28b	no	yes		Gr28b	yes
Gr2a	no	no		Gr2a	yes
Gr32a	yes	yes		Gr32a	yes
Gr33a	no	yes		Gr33a	yes
Gr39b	no	yes		Gr39b	yes
Gr43a	yes	yes		Gr43a	yes
Gr47b	yes	no		Gr47b	no
Gr59a4	N	N		Gr59a4	yes
Gr5a	yes	yes		Gr5a	yes
Gr61a	yes	yes		Gr61a	yes
Gr63a	no	no		Gr63a	yes
Gr64a	yes	yes		Gr64a	yes
Gr64b	yes	no		Gr64b	yes
Gr64c	yes	yes		Gr64c	yes
Gr64d	no	no		Gr64d	yes
Gr64e	yes	yes		Gr64e	yes
Gr64f	yes	yes		Gr64f	yes
Gr66a	yes	yes		Gr66a	yes
Gr85a	no	no		Gr85a	yes
Gr85a2	N	N		Gr85a2	yes
Gr89a	no	yes		Gr89a	yes
Gr8a	no	yes		Gr8a	yes
Gr94a	no	no		Gr94a	yes
iav	yes	yes		iav	yes
Ir21a	yes	no		Ir21a	yes
Ir25a	yes	no		Ir25a	yes
Ir40a	no	no		Ir40a	yes
Ir47a1	no	yes		Ir47a1	yes
Ir51b	no	no		Ir51b	yes
Ir52a	yes	yes		Ir52a	yes
Ir52b	yes	no		Ir52b	yes
Ir52c	yes	yes		Ir52c	yes
Ir52c2	N	N		Ir52c2	yes
Ir52d	yes	yes		Ir52d	yes
Ir52f1	N	N		Ir52f1	yes
Ir52f2	N	N		Ir52f2	yes
Ir52g	no	no		Ir52g	yes
Ir54a	no	no		Ir54a	yes
Ir56b	yes	yes		Ir56b	yes
Ir56d	no	yes		Ir56d	yes
Ir60a	yes	no		Ir60a	yes
Ir60b1	no	no		Ir60b1	yes
Ir60b2	N	N		Ir60b2	yes
Ir60c	yes	no		Ir60c	yes
Ir60d	no	no		Ir60d	yes
Ir62a	yes	yes		Ir62a	yes
Ir67b	no	no		Ir67b	yes
Ir68a	yes	no		Ir68a	no
Ir75d	yes	no		Ir75d	no
Ir76a	yes	no		Ir76a	yes
Ir76b	yes	yes		Ir76b	yes
Ir7d	no	no		Ir7d	yes
Ir7f	no	no		Ir7f	yes
Ir87a	no	no		Ir87a	yes
Ir94a	yes	no		Ir94a	no
lush	yes	no		lush	yes
nanchung	yes	yes		nanchung	yes
nompA	yes	yes		nompA	yes
nompB	yes	ND		nompB	yes
nompC	yes	yes		nompC	yes
Obp18a	yes	no		Obp18a	yes
Obp19a	yes	no		Obp19a	yes
Obp19b	yes	yes		Obp19b	yes
Obp19c	yes	no		Obp19c	yes
Obp19d	yes	no		Obp19d	yes
Obp28a	yes	no		Obp28a	yes
Obp44a	yes	no		Obp44a	yes
Obp49a	yes	no		Obp49a	yes
Obp50a	yes	no		Obp50a	yes
Obp50c	yes	no		Obp50c	yes
Obp50e	no	no		Obp50e	yes
Obp56a	yes	no		Obp56a	yes
Obp56b	no	no		Obp56b	yes
Obp56c	no	no		Obp56c	yes
Obp56d	no	yes		Obp56d	yes
Obp56e	yes	no		Obp56e	yes
Obp56e2	yes	no		Obp56e2	yes
Obp56g	yes	no		Obp56g	yes
Obp56h	yes	no		Obp56h	yes
Obp57a	yes	no		Obp57a	yes
Obp57b	yes	yes		Obp57b	yes
Obp57c	yes	no		Obp57c	yes
Obp57d	yes	yes		Obp57d	yes
Obp57e	yes	yes		Obp57e	yes
Obp58b	yes	no		Obp58b	yes
Obp59a	no	no		Obp59a	yes
Obp69a	yes	no		Obp69a	yes
Obp83a	yes	no		Obp83a	yes
Obp83b	yes	no		Obp83b	yes
Obp83cd	yes	no		Obp83cd	yes
Obp83ef	yes	no		Obp83ef	yes
Obp83g	yes	no		Obp83g	yes
Obp84a	no	no		Obp84a	yes
Obp85a	no	no		Obp85a	yes
Obp8a	yes	no		Obp8a	yes
Obp99a	yes	no		Obp99a	yes
Obp99b	yes	no		Obp99b	yes
Obp99c	yes	no		Obp99c	yes
Obp99d	yes	no		Obp99d	yes
Or10a	yes	no		Or10a	yes
Or13a	yes	no		Or13a	yes
Or22a	no	no		Or22a	yes
Or22b	no	no		Or22b	yes
Or22c	no	no		Or22c	yes
Or2a	yes	no		Or2a	yes
Or42a	no	no		Or42a	yes
Or43b	yes	no		Or43b	yes
Or45b	yes	no		Or45b	yes
Or46a	no	no		Or46a	yes
Or59b	yes	no		Or59b	yes
Or59c	no	no		Or59c	yes
Or63a	no	no		Or63a	yes
Or71a	no	no		Or71a	yes
Or7a	no	no		Or7a	yes
Or85e	no	no		Or85e	yes
Or85f	no	no		Or85f	yes
Or88a	no	no		Or88a	yes
Or94b	no	no		Or94b	yes
Orco	no	no		Orco	yes
pain	yes	yes		pain	yes
Phk-3	yes	ND		Phk-3	yes
Pkd2	yes	no		Pkd2	no
ppk	yes	no		ppk	yes
ppk10	yes	no		ppk10	yes
ppk12	no	no		ppk12	yes
ppk13	no	yes		ppk13	yes
ppk15	yes	no		ppk15	yes
ppk16	yes	no		ppk16	yes
ppk17	yes	no		ppk17	yes
ppk20	no	no		ppk20	yes
ppk22	yes	no		ppk22	no
ppk23	yes	yes		ppk23	yes
ppk25	yes	yes		ppk25	yes
ppk26	yes	no		ppk26	yes
ppk28	yes	no		ppk28	yes
ppk29	yes	yes		ppk29	yes
ppk31	no	no		ppk31	yes
ppk6	no	no		ppk6	yes
ppk7	yes	no		ppk7	yes
pyx	yes	ND		pyx	yes
Tmc	yes	ND		Tmc	yes
Trp	yes	ND		Trp	yes
Trp1	yes	ND		Trp1	yes
Trp1_3	N	N		Trp1_3	yes
TrpA1	no	ND		TrpA1	yes
Trpl	yes	ND		Trpl	yes
Trpl_2	N	N		Trpl_2	yes
Trpm	yes	ND		Trpm	yes
Trpm_2	N	N		Trpm_2	yes
Trpml	no	ND		Trpml	yes
wtrw	yes	ND		wtrw	yes
Gr22b	no	yes
Gr22c	no	yes
Gr36a	no	yes
Gr58c	no	yes
Gr59a1	no	yes
Gr93a	no	yes
Gr93b	no	yes
Gr98d	no	yes
IR20a	no	yes
IR47a	no	yes
IR52a	no	yes
IR52c	no	yes
IR52d	no	yes
IR56a	no	yes
IR56b	no	yes
IR56d	no	yes
IR62a	no	yes
IR76b	no	yes
ir84a	no	yes
IR94h	no	yes
OR47b	no	yes
ppk11	no	yes
ppk19	no	yes
trpgamma	no	yes

### Sheet: Lit_comp_ovipositor
Gene	D. suz expression	Literature (D.suz)		Gene	D. mel expression	Expressed in D.sim, D.sec, D.san or D.ere
a10	no	no		a10	no	yes
CheA75a	yes	no		CheA75a	yes	yes
CheA7a	no	no		CheA7a	yes	yes
CheA84a	no	no		CheA84a	no	yes
CheA87a	no	no		CheA87a	yes	yes
CheA87a2	yes	yes		CheA87a2	N	N
CheB15a	no	no		CheB15a	no	yes
CheB38a	no	no		CheB38a	yes	no
CheB38c	no	no		CheB38c	yes	yes
CheB42b	no	no		CheB42b	yes	yes
CheB42c	yes	no		CheB42c	yes	yes
EbpIII	yes	no		EbpIII	yes	yes
Gr10a	no	no		Gr10a	no	yes
Gr32a	yes	no		Gr32a	no	no
Gr43a	no	yes		Gr43a	no	yes
Gr47a	yes	yes		Gr47a	yes	yes
Gr59a4	yes	ND		Gr59a4	no	no
Gr59e	no	no		Gr59e	no	yes
Gr59f1	no	no		Gr59f1	yes	no
Gr61a	no	no		Gr61a	no	yes
Gr64f	no	no		Gr64f	no	yes
Gr66a	yes	yes		Gr66a	no	yes
Gr89a	no	no		Gr89a	no	yes
Gr94a	yes	no		Gr94a	no	yes
Gr98a	no	no		Gr98a	yes	no
Gr98b	no	no		Gr98b	yes	no
Ir21a	yes	no		Ir21a	no	yes
Ir25a	yes	yes		Ir25a	no	yes
Ir51b	yes	no		Ir51b	no	no
Ir52a	yes	no		Ir52a	no	yes
Ir52f2	yes	no		Ir52f2	N	N
Ir60b1	no	no		Ir60b1	no	yes
Ir60b2	no	no		Ir60b2	N	N
Ir60c	no	no		Ir60c	yes	yes
Ir62a	yes	no		Ir62a	yes	yes
Ir75a	no	no		Ir75a	no	yes
Ir76a	no	yes		Ir76a	yes	yes
Ir76b	no	no		Ir76b	no	yes
Ir7c	no	no		Ir7c	yes	yes
Ir7f	no	no		Ir7f	no	yes
Ir87a	no	no		Ir87a	no	yes
lush	yes	no		lush	yes	yes
nompA	yes	no		nompA	no	yes
nompB	no	no		nompB	no	yes
nompC	no	no		nompC	no	yes
Obp18a	no	no		Obp18a	yes	yes
Obp19a	no	no		Obp19a	no	yes
Obp19b	yes	yes		Obp19b	yes	yes
Obp19c	no	yes		Obp19c	yes	yes
Obp19d	yes	yes		Obp19d	yes	yes
Obp28a	yes	yes		Obp28a	yes	yes
Obp44a	yes	no		Obp44a	yes	yes
Obp47b	yes	no		Obp47b	yes	yes
Obp49a	yes	yes		Obp49a	yes	yes
Obp50e	no	no		Obp50e	yes	yes
Obp56a	yes	yes		Obp56a	yes	yes
Obp56b	yes	yes		Obp56b	no	yes
Obp56c	yes	yes		Obp56c	no	yes
Obp56d	yes	yes		Obp56d	yes	yes
Obp56e	yes	yes		Obp56e	yes	yes
Obp56e2	yes	ND		Obp56e2	N	no
Obp56g	yes	yes		Obp56g	yes	yes
Obp56h	no	yes		Obp56h	yes	yes
Obp57a	yes	yes		Obp57a	yes	yes
Obp57b	yes	yes		Obp57b	yes	yes
Obp57c	yes	no		Obp57c	yes	yes
Obp57d	no	no		Obp57d	yes	yes
Obp57e	no	no		Obp57e	yes	yes
Obp69a	no	no		Obp69a	yes	yes
Obp83a	no	no		Obp83a	no	yes
Obp83b	no	no		Obp83b	yes	yes
Obp83cd	yes	no		Obp83cd	yes	yes
Obp83ef	yes	yes		Obp83ef	yes	yes
Obp83g	yes	yes		Obp83g	yes	yes
Obp84a	yes	yes		Obp84a	no	yes
Obp8a	yes	yes		Obp8a	yes	yes
Obp99a	yes	yes		Obp99a	yes	yes
Obp99b	yes	yes		Obp99b	yes	yes
Obp99c	yes	yes		Obp99c	yes	yes
Obp99d	yes	yes		Obp99d	no	yes
Or1a	no	no		Or1a	yes	no
Or22b	no	no		Or22b	no	yes
Or2a	no	no		Or2a	yes	yes
Or43b	yes	no		Or43b	yes	yes
Or45b	no	no		Or45b	no	yes
Or47a	no	no		Or47a	yes	yes
Or47b	no	no		Or47b	no	yes
Or67c	no	no		Or67c	no	yes
Or7a	no	no		Or7a	no	yes
Or94a	no	no		Or94a	no	yes
Orco	no	no		Orco	no	yes
pain	yes	yes		pain	yes	yes
Phk-3	yes	no		Phk-3	yes	yes
Pkd2	no	no		Pkd2	no	yes
ppk	no	yes		ppk	yes	yes
ppk10	no	no		ppk10	no	yes
ppk12	no	no		ppk12	no	yes
ppk13	no	no		ppk13	no	yes
ppk16	no	no		ppk16	no	yes
ppk17	no	no		ppk17	no	yes
ppk18	no	yes		ppk18	no	yes
ppk19	no	yes		ppk19	no	yes
ppk20	no	no		ppk20	no	yes
ppk22	no	no		ppk22	yes	no
ppk26	no	yes		ppk26	yes	yes
ppk28	no	no		ppk28	yes	yes
ppk29	no	no		ppk29	yes	yes
ppk3	no	yes		ppk3	no	yes
ppk30	no	no		ppk30	no	yes
ppk6	no	no		ppk6	no	yes
pyx	yes	no		pyx	yes	yes
Tmc	no	no		Tmc	yes	yes
Trp	no	no		Trp	no	yes
Trp1	no	yes		Trp1	yes	yes
Trp1_3	N	N		Trp1_3	N	yes
TrpA1	no	yes		TrpA1	no	yes
Trpgamma	no	no		Trpgamma	yes	yes
Trpl	yes	no		Trpl	yes	yes
Trpm	yes	yes		Trpm	yes	yes
Trpm_2	N	N		Trpm_2	N	yes
Trpml	yes	no		Trpml	no	yes
wtrw	yes	no		wtrw	yes	yes
Gr39a	no	yes
Gr85a	no	yes
Gr8a	no	yes
Ir25a	no	yes
Ir41a	no	yes
Ir47a	no	yes
Ir54a	no	yes
Ir76a	no	yes
Ir85a	no	yes
Ir8a	no	yes
Obp93a	no	yes
Or13a	no	yes
Or85f	no	yes
ppk31	no	yes

### Sheet: Lit_comp_larva
Gene	D.mel expression	Literature (D.mel)		Gene	D. suz expression	Literature (D.suz)		Gene	Expressed in any other species
a10	yes	ND		a10	yes	ND		a10	yes
CheA75a	no	ND		CheA75a	no	ND		CheA75a	yes
CheA7a	no	ND		CheA7a	no	ND		CheA7a	yes
CheA87a	no	ND		CheA87a	no	ND		CheA87a	yes
CheB38a	yes	ND		CheB38a	no	ND		CheB38a	no
CheB38b1	N	N		CheB38b1	N	N		CheB38b1	yes
CheB38c	yes	ND		CheB38c	no	ND		CheB38c	yes
CheB42c	yes	ND		CheB42c	no	ND		CheB42c	yes
CheB98a2	N	N		CheB98a2	N	N		CheB98a2	yes
EbpIII	yes	ND		EbpIII	yes	ND		EbpIII	yes
Gr10a	yes	yes		Gr10a	no	no		Gr10a	yes
Gr2a	no	yes		Gr2a	no	no		Gr2a	yes
Gr32a	no	yes		Gr32a	yes	yes		Gr32a	yes
Gr43a	no	yes		Gr43a	no	yes		Gr43a	yes
Gr59a4	N	N		Gr59a4	yes	no		Gr59a4	no
Gr59e	no	yes		Gr59e	no	yes		Gr59e	yes
Gr5a	no	no		Gr5a	no	no		Gr5a	yes
Gr61a	yes	no		Gr61a	no	yes		Gr61a	yes
Gr64a	no	no		Gr64a	no	no		Gr64a	yes
Gr64f	no	no		Gr64f	no	no		Gr64f	yes
Gr66a	no	yes		Gr66a	yes	yes		Gr66a	yes
Gr85a	no	no		Gr85a	yes	yes		Gr85a	yes
Ir20a	no	no		Ir20a	no	no		Ir20a	yes
Ir21a	no	yes		Ir21a	no	yes		Ir21a	yes
Ir25a	yes	yes		Ir25a	yes	yes		Ir25a	yes
Ir51b	no	yes		Ir51b	yes	no		Ir51b	no
Ir52f2	N	N		Ir52f2	yes	no		Ir52f2	no
Ir56b	no	no		Ir56b	yes	yes		Ir56b	no
Ir56d	no	yes		Ir56d	no	no		Ir56d	yes
Ir60b1	no	yes		Ir60b1	no	no		Ir60b1	yes
Ir60b2	N	N		Ir60b2	N	N		Ir60b2	yes
Ir60c	yes	yes		Ir60c	no	no		Ir60c	yes
Ir62a	yes	no		Ir62a	yes	yes		Ir62a	yes
Ir68a	yes	yes		Ir68a	no	yes		Ir68a	no
Ir75c	no	no		Ir75c	no	no		Ir75c	yes
Ir76a	yes	no		Ir76a	no	yes		Ir76a	yes
Ir76b	yes	yes		Ir76b	yes	yes		Ir76b	yes
Ir7f	no	yes		Ir7f	no	no		Ir7f	yes
Ir87a	no	no		Ir87a	no	yes		Ir87a	yes
lush	yes	yes		lush	no	ND		lush	yes
nompA	yes	ND		nompA	yes	ND		nompA	yes
nompB	no	ND		nompB	no	ND		nompB	yes
nompC	yes	yes		nompC	yes	ND		nompC	yes
Obp18a	yes	no		Obp18a	no	ND		Obp18a	yes
Obp19a	no	no		Obp19a	no	ND		Obp19a	yes
Obp19c	no	yes		Obp19c	no	ND		Obp19c	yes
Obp19d	yes	no		Obp19d	yes	ND		Obp19d	yes
Obp28a	yes	yes		Obp28a	yes	ND		Obp28a	yes
Obp44a	yes	no		Obp44a	yes	ND		Obp44a	yes
Obp44a2	N	N		Obp44a2	N	N		Obp44a2	yes
Obp46a	yes	no		Obp46a	yes	ND		Obp46a	yes
Obp47a	yes	yes		Obp47a	yes	ND		Obp47a	yes
Obp47b	yes	yes		Obp47b	yes	ND		Obp47b	yes
Obp49a	yes	yes		Obp49a	yes	ND		Obp49a	yes
Obp50b	no	no		Obp50b	yes	ND		Obp50b	yes
Obp50c	yes	no		Obp50c	yes	ND		Obp50c	yes
Obp50d	yes	yes		Obp50d	yes	ND		Obp50d	yes
Obp50e	yes	yes		Obp50e	yes	ND		Obp50e	yes
Obp56a	yes	yes		Obp56a	yes	ND		Obp56a	yes
Obp56b	yes	yes		Obp56b	yes	ND		Obp56b	yes
Obp56c	yes	yes		Obp56c	yes	ND		Obp56c	yes
Obp56d	yes	yes		Obp56d	yes	ND		Obp56d	yes
Obp56e	yes	no		Obp56e	no	ND		Obp56e	yes
Obp56e2	N	N		Obp56e2	yes	ND		Obp56e2	no
Obp56g	no	yes		Obp56g	yes	ND		Obp56g	yes
Obp56h	yes	yes		Obp56h	yes	ND		Obp56h	yes
Obp57a	no	yes		Obp57a	yes	ND		Obp57a	yes
Obp57b	no	no		Obp57b	yes	ND		Obp57b	yes
Obp57c	no	yes		Obp57c	yes	ND		Obp57c	no
Obp57d	yes	yes		Obp57d	N	N		Obp57d	yes
Obp57e	yes	no		Obp57e	no	ND		Obp57e	yes
Obp58b	yes	yes		Obp58b	yes	ND		Obp58b	yes
Obp58c	yes	yes		Obp58c	yes	ND		Obp58c	yes
Obp58d	yes	yes		Obp58d	yes	ND		Obp58d	yes
Obp69a	yes	no		Obp69a	no	ND		Obp69a	yes
Obp83a	yes	no		Obp83a	yes	ND		Obp83a	yes
Obp83b	yes	no		Obp83b	yes	ND		Obp83b	yes
Obp83cd	yes	yes		Obp83cd	yes	ND		Obp83cd	yes
Obp83ef	yes	yes		Obp83ef	yes	ND		Obp83ef	yes
Obp83g	yes	yes		Obp83g	yes	ND		Obp83g	yes
Obp84a	yes	no		Obp84a	no	ND		Obp84a	yes
Obp85a	yes	yes		Obp85a	no	ND		Obp85a	yes
Obp8a	no	no		Obp8a	yes	ND		Obp8a	no
Obp93a	no	no		Obp93a	no	ND		Obp93a	yes
Obp99a	yes	yes		Obp99a	yes	ND		Obp99a	yes
Obp99b	yes	yes		Obp99b	yes	ND		Obp99b	yes
Obp99c	yes	yes		Obp99c	yes	ND		Obp99c	yes
Obp99d	yes	no		Obp99d	yes	ND		Obp99d	yes
Or10a	no	no by in situ		Or10a	no	yes		Or10a	yes
Or13a	yes	yes		Or13a	yes	yes		Or13a	yes
Or22b	no	no		Or22b	no	no		Or22b	yes
Or2a	yes	yes		Or2a	no	yes		Or2a	yes
Or43b	yes	yes		Or43b	yes	yes		Or43b	yes
Or67b	yes	yes		Or67b	no	yes		Or67b	no
Or7a	no	yes		Or7a	no	no		Or7a	yes
Orco	yes	yes		Orco	yes	yes		Orco	yes
pain	yes	yes		pain	yes	ND		pain	yes
Phk-3	yes	ND		Phk-3	yes	ND		Phk-3	yes
ppk	yes	no		ppk	yes	ND		ppk	yes
ppk12	no	no		ppk12	no	ND		ppk12	yes
ppk13	no	yes		ppk13	no	ND		ppk13	yes
ppk16	no	no		ppk16	no	ND		ppk16	yes
ppk17	no	no		ppk17	no	ND		ppk17	yes
ppk19	no	yes		ppk19	no	ND		ppk19	yes
ppk20	no	no		ppk20	no	ND		ppk20	yes
ppk22	yes	no		ppk22	no	ND		ppk22	no
ppk23	yes	yes		ppk23	no	ND		ppk23	yes
ppk26	yes	no		ppk26	yes	ND		ppk26	yes
ppk28	yes	no		ppk28	no	ND		ppk28	yes
ppk29	yes	yes		ppk29	no	ND		ppk29	yes
ppk3	no	no		ppk3	no	ND		ppk3	yes
ppk30	no	no		ppk30	no	ND		ppk30	yes
ppk31	no	no		ppk31	no	ND		ppk31	yes
pyx	yes	ND		pyx	yes	ND		pyx	yes
Tmc	yes	ND		Tmc	yes	ND		Tmc	yes
Trp1	yes	ND		Trp1	yes	ND		Trp1	yes
Trp1_3	N	N		Trp1_3	N	N		Trp1_3	yes
Trp1_4	N	N		Trp1_4	N	N		Trp1_4	yes
Trpl	yes	ND		Trpl	yes	ND		Trpl	yes
Trpm	yes	yes		Trpm	yes	ND		Trpm	yes
Trpm_2	N	N		Trpm_2	N	N		Trpm_2	yes
Trpml	no	ND		Trpml	yes	ND		Trpml	yes
wtrw	yes	ND		wtrw	yes	ND		wtrw	yes
Gr21a	no	yes		GR28a	no	yes
Gr22a	no	yes		GR33a	no	yes
Gr22b	no	yes		GR58c	no	yes
Gr22d	no	yes		GR63a	no	yes
Gr22e	no	yes		GR77a	no	yes
Gr23a	no	yes		GR8a	no	yes
Gr28a	no	yes		GR92a	no	yes
Gr28b	no	yes		GR93b	no	yes
Gr33a	no	yes		GR94a	no	yes
Gr36b	no	yes		IR100a	no	yes
Gr36c	no	yes		IR51a	no	yes
Gr39a	no	yes		IR75d	no	yes
Gr39b	no	yes		IR7g	no	yes
Gr47b	no	yes		IR8a	no	yes
Gr57a	no	yes		IR93a	no	yes
Gr58b	no	yes		Or24a	no	yes
Gr59c	no	yes		Or33a	no	yes
Gr59d	no	yes		Or33b	no	yes
Gr59f	no	yes		Or42a	no	yes
Gr63a	no	yes		Or42b	no	yes
Gr77a	no	yes		Or45a	no	yes
Gr93a	no	yes		Or59a1	no	yes
Gr93b	no	yes		Or67c	no	yes
Gr93c	no	yes		Or83a	no	yes
Gr93d	no	yes		Or85c	no	yes
Gr94a	no	yes		Or85d	no	yes
Gr97a	no	yes		Or85f	no	yes
Gr9a	no	yes
ppk11	no	yes
ppk14	no	yes
Or19a	no	yes
Or1a	no	yes
Or22c	no	yes
Or24a	no	yes
Or30a	no	yes
Or33a	no	yes
Or33b	no	yes
Or35a	no	yes
Or42a	no	yes
Or42b	no	yes
Or43a	no	yes
Or45a	no	yes
Or45b	no	yes
Or47a	no	yes
Or59a	no	yes
Or63a	no	yes
Or67a	no	yes
Or74a	no	yes
Or82a	no	yes
Or83a	no	yes
Or83c	no	yes
Or85c	no	yes
Or88a	no	yes
Or94a	no	yes
Or94b	no	yes
Ir48b	no	yes
Ir100a	no	yes
Ir11a	no	yes
Ir48c	no	yes
Ir56c	no	yes
Ir60d	no	yes
Ir60e	no	yes
Ir67a	no	yes
Ir67b	no	yes
Ir67c	no	yes
Ir7a	no	yes
Ir7b	no	yes
Ir7d	no	yes
Ir7e	no	yes
Ir7g	no	yes
Ir92a	no	yes
Ir93a	no	yes
Ir94a	no	yes
Ir94b	no	yes
Ir94e	no	yes
Ir94g	no	yes
Ir94h	no	yes

### Sheet: Summary_lit_comparisons
	antenna	labellum	legs	ovipositor	larvae
Total number of genes detected under a 0.5 TPM threshold	243	221	183	122	123
Number of 121 genes detected under a 0.5 TPM threshold	185	180	143	107	103
Identical to the literature for D.mel	137/154	65/93	38/71	ND	38/132
genes found as expressed and not described before	32	81	76	ND	32
Genes described as expressed in D.mel and not found in our D.mel strain	17	28	33	ND	61
Identical to the literature for D. suz	108/124	ND	ND	26/51	10/47
genes found as expressed and not described before	45	ND	ND	24	52
Genes described as expressed in D.suz and not found in our D.suz strain	17	ND	ND	25	37

### Sheet: References
1	Crava, C. M., Sassù, F., Tait, G., Becher, P. G. & Anfora, G. Functional transcriptome analyses of Drosophila suzukii antennae reveal mating-dependent olfaction plasticity in females. Insect Biochem. Mol. Biol. 105, 51–59 (2019).
2	Walker, W. B. et al. Comparative transcriptomic assessment of the chemosensory receptor repertoire of Drosophila suzukii adult and larval olfactory organs. Comp. Biochem. Physiol. Part D Genomics Proteomics 45, 101049 (2023).
3	Menuz, K., Larter, N. K., Park, J. & Carlson, J. R. An RNA-Seq Screen of the Drosophila Antenna Identifies a Transporter Necessary for Ammonia Detection. PLoS Genet. 10, e1004810 (2014).
4	Larter, N. K., Sun, J. S. & Carlson, J. R. Organization and function of Drosophila odorant binding proteins. eLife 5, e20242 (2016).
5	Pan, J. W. et al. Patterns of transcriptional parallelism and variation in the developing olfactory system of Drosophila species. Sci. Rep. 7, 8804 (2017).
6	Shiao, M.-S. et al. Expression Divergence of Chemosensory Genes betweenDrosophila sechelliaand Its Sibling Species and Its Implications for Host Shift. Genome Biol. Evol. 7, 2843–2858 (2015).
7	Jaeger, A. H. et al. A complex peripheral code for salt taste in Drosophila. eLife 7, e37167 (2018).
8	Galindo, K. & Smith, D. P. A Large Family of Divergent Drosophila Odorant-Binding Proteins Expressed in Gustatory and Olfactory Sensilla. Genetics 159, 1059–1072 (2001).
9	Sánchez-Alcañiz, J. A. et al. An expression atlas of variant ionotropic glutamate receptors identifies a molecular basis of carbonation sensing. Nat. Commun. 9, 4252 (2018).
10	Sánchez-Alcañiz, J. A., Zappia, G., Marion-Poll, F. & Benton, R. A mechanosensory receptor required for food texture detection in Drosophila. Nat. Commun. 8, 14192 (2017).
11	Jeong, Y. T. et al. An Odorant-Binding Protein Required for Suppression of Sweet Taste by Bitter Chemicals. Neuron 79, 725–737 (2013).
12	Depetris-Chauvin, A., Galagovsky, D. & Grosjean, Y. Chemicals and chemoreceptors: ecologically relevant signals driving behavior in Drosophila. Front. Ecol. Evol. 3, (2015).
13	Fujii, S. et al. Drosophila sugar receptors in sweet taste perception, olfaction, and internal nutrient sensing. Curr. Biol. CB 25, 621–627 (2015).
14	Hekmat-Scafe, D. S., Scafe, C. R., McKinney, A. J. & Tanouye, M. A. Genome-Wide Analysis of the Odorant-Binding Protein Gene Family in Drosophila melanogaster. Genome Res. 12, 1357–1369 (2002).
15	Jeong, Y. T. et al. Mechanosensory neurons control sweet sensing in Drosophila. Nat. Commun. 7, 12872 (2016).
16	Dweck, H. K. et al. Olfactory channels associated with the Drosophila maxillary palp mediate short- and long-range attraction. eLife 5, e14925.
17	Zhang, Y. V., Aikin, T. J., Li, Z. & Montell, C. The Basis of Food Texture Sensation in Drosophila. Neuron 91, 863–877 (2016).
18	Koh, T.-W. et al. The Drosophila IR20a Clade of Ionotropic Receptors Are Candidate Taste and Pheromone Receptors. Neuron 83, 850–865 (2014).
19	Weiss, L. A., Dahanukar, A., Kwon, J. Y., Banerjee, D. & Carlson, J. R. The molecular and cellular basis of bitter taste in Drosophila. Neuron 69, 258–272 (2011).
20	Starostina, E., Xu, A., Lin, H. & Pikielny, C. W. A Drosophila Protein Family Implicated in Pheromone Perception Is Related to Tay-Sachs GM2-Activator Protein. J. Biol. Chem. 284, 585–594 (2009).
21	Montell, C. A Taste of the Drosophila Gustatory Receptors. Curr. Opin. Neurobiol. 19, 345–353 (2009).
22	Akitake, B. et al. Coordination and fine motor control depend on Drosophila TRPγ. Nat. Commun. 6, 7288 (2015).
23	Watanabe, K., Toba, G., Koganezawa, M. & Yamamoto, D. Gr39a, a Highly Diversified Gustatory Receptor in Drosophila, has a Role in Sexual Behavior. Behav. Genet. 41, 746–753 (2011).
24	Ling, F., Dahanukar, A., Weiss, L. A., Kwon, J. Y. & Carlson, J. R. The Molecular and Cellular Basis of Taste Coding in the Legs of Drosophila. J. Neurosci. 34, 7148–7164 (2014).
25	Liu, T. et al. The receptor channel formed by ppk25, ppk29 and ppk23 can sense the Drosophila female pheromone 7,11‐heptacosadiene. Genes Brain Behav. 19, (2020).
26	Crava, C. M. et al. Structural and transcriptional evidence of mechanotransduction in the Drosophila suzukii ovipositor. J. Insect Physiol. 125, 104088 (2020).
27	Fishilevich, E. et al. Chemotaxis behavior mediated by single larval olfactory neurons in Drosophila. Curr Biol 15, 2086–96 (2005).
28	Liu, L. et al. Contribution of Drosophila DEG/ENaC Genes to Salt Taste. Neuron 39, 133–146 (2003).
29	Mast, J. D., De Moraes, C. M., Alborn, H. T., Lavis, L. D. & Stern, D. L. Evolved differences in larval social behavior mediated by novel pheromones. eLife 3, e04205 (2014).
30	Kwon, J. Y., Dahanukar, A., Weiss, L. A. & Carlson, J. R. Molecular and Cellular Organization of the Taste System in the Drosophila Larva. J. Neurosci. 31, 15300–15309 (2011).
31	Zhou, S., Stone, E. A., Mackay, T. F. C. & Anholt, R. R. H. Plasticity of the Chemoreceptor Repertoire in Drosophila melanogaster. PLOS Genet. 5, e1000681 (2009).
32	Kreher, S. A., Kwon, J. Y. & Carlson, J. R. The Molecular Basis of Odor Coding in the Drosophila Larva. Neuron 46, 445–456 (2005).
33	Turner, H. N. et al. The TRP Channels Pkd2, NompC, and Trpm Act in Cold-Sensing Neurons to Mediate Unique Aversive Behaviors to Noxious Cold in Drosophila. Curr. Biol. CB 26, 3116–3128 (2016).
