## Supplementary material for "Evolution of chemosensory tissues and cells across ecologically diverse *Drosophilids*": sup. table 4s

### Sheet: Sheet1
Genes not found expressed (TPM<0,5)	Genes expressed in all species, all tissues	Ubiquitous in the antennae	Ubiquitous in the proboscis	Ubiquitous in the legs	Ubiquitous in the ovipostiors	Ubiquitous in the larvae
CheA75a2	Ir62a	a10	a10	a10	CheA75a	EbpIII
Gr22a	Obp19d	CheA75a	CheA75a	CheA75a	CheB42c	Ir25a
Gr22c	Obp49a	CheA7a	CheA7a	CheA7a	EbpIII	Ir62a
Gr22d	Obp99a	CheA87a	CheA87a	CheA84a	Gr47a	Ir76b
Gr23a	Or43b	CheB15a	CheB42c	CheA87a	Ir62a	nompA
Gr36a1	ppk	CheB38c	EbpIII	CheB15a	lush	nompC
Gr36a2	ppk26	CheB42a	Gr32a	CheB38c	Obp19b	Obp19d
Gr36b2	Trpm	CheB42b	Gr33a	CheB42a	Obp19d	Obp28a
Gr57a	EbpIII	CheB42c	Gr5a	CheB42b	Obp44a	Obp44a
Gr58a	Obp44a	EbpIII	Gr64a	CheB42c	Obp49a	Obp46a
Gr58b	Obp99c	Gr21a	Gr64b	CheB53b	Obp56d	Obp47a
Gr58c	pain	Gr28b	Gr64c	CheB98a1	Obp56g	Obp47b
Gr59a	Phk-3	Gr63a	Gr64e	EbpIII	Obp57a	Obp49a
Gr59a3	wtrw	Gr64b	Gr64f	Gr32a	Obp57b	Obp50e
Gr59b		Gr64c	Gr66a	Gr61a	Obp57c	Obp56a
Gr59d4		Gr64f	Gr8a	Gr64a	Obp83cd	Obp56b
Gr59d5		Gr66a	Ir11a	Gr64b	Obp83ef	Obp56d
Gr59d72		iav	Ir25a	Gr64c	Obp83g	Obp56h
Gr59d8.1		Ir21a	Ir56d	Gr64e	Obp99a	Obp58b
Gr59d8.2		Ir25a	Ir62a	Gr64f	Obp99c	Obp58c
Gr59d8.3		Ir62a	Ir76b	Gr66a	Or43b	Obp58d
Gr59f2		Ir64a	Ir85a	iav	pain	Obp83cd
Gr77a		Ir75a	Ir94e	Ir25a	Phk-3	Obp83ef
Gr92a		Ir75b	lush	Ir60a	ppk	Obp83g
Gr93d1		Ir75c	nompA	Ir62a	ppk26	Obp99a
Gr93d2		Ir75d	nompB	Ir76b	pyx	Obp99c
Gr93d3		Ir76a	nompC	lush	Trpm	Or43b
Gr97a		Ir76b	Obp19a	nanchung	wtrw	Orco
Gr98d2		Ir84a	Obp19b	nompA		pain
Ir10a		Ir8a	Obp19d	nompB		Phk-3
Ir47a2		Ir93a	Obp28a	nompC		ppk
Ir48a		lush	Obp44a	Obp19a		ppk26
Ir48b		nanchung	Obp49a	Obp19b		pyx
Ir48c		nompA	Obp56a	Obp19d		Tmc
Ir51a		nompB	Obp56b	Obp28a		Trpl
Ir52i		nompC	Obp56d	Obp44a		Trpm
Ir56c		Obp19a	Obp56g	Obp49a		wtrw
Ir56d2		Obp19b	Obp56h	Obp56a
Ir60e		Obp19c	Obp57a	Obp56g
Ir67a		Obp19d	Obp57b	Obp56h
Ir67c		Obp28a	Obp57c	Obp57a
Ir68b		Obp44a	Obp59a	Obp57b
Ir7b		Obp47b	Obp83a	Obp57c
Ir7e		Obp49a	Obp83b	Obp83a
Ir7g		Obp56a	Obp83cd	Obp83b
Ir94c1		Obp56d	Obp83ef	Obp83ef
Ir94c2		Obp56g	Obp83g	Obp83g
Ir94f		Obp56h	Obp84a	Obp8a
Ir94g		Obp57a	Obp99a	Obp99a
Ir94h		Obp57b	Obp99c	Obp99c
Ir94I		Obp57c	Or33c	Or43b
Ir94j		Obp58b	Or42a	pain
Ir94r		Obp59a	Or43b	Phk-3
Ir94s		Obp83a	Or46a	ppk
Obp51a		Obp83b	Or59c	ppk15
Obp73a		Obp84a	Or85d	ppk17
Or30a		Obp8a	Or85e	ppk23
Or42a_1		Obp99a	Orco	ppk25
Or42a_3		Obp99c	pain	ppk26
Or49a1		Or10a	Phk-3	Trp
Or59a1		Or13a	ppk	Trpl
Or59a2		Or19a	ppk23	Trpm
Or67a_6		Or22a	ppk26	wtrw
Or74a		Or23a1	ppk28
ppk11		Or2a	pyx
ppk12_2		Or35a	Tmc
ppk21		Or42b	Trp
ppk27		Or43a	TrpA1
ppk6_2		Or43b	Trpl
Trp1_2		Or46a	Trpm
Trpml_2		Or47a	wtrw
		Or47b
		Or49b
		Or56a
		Or59b
		Or65a
		Or65b
		Or67b
		Or67c
		Or67d
		Or7a
		Or83c
		Or85b
		Or85f
		Or88a
		Or92a
		Or98a
		Or9a
		Orco
		pain
		Phk-3
		ppk
		ppk23
		ppk25
		ppk26
		pyx
		Trpm
		wtrw
