## Supplementary material for "Evolution of chemosensory tissues and cells across ecologically diverse *Drosophilids*": sup. table 7

### Sheet: Material
aim	product	product_reference	company
dissections	Dumont #5 - Fine Forceps	11254-20	Fine Science Tools
dissections	Dissecting Knives	10055-12	Fine Science Tools
drosophila	Formula 4-24® Instant Drosophila Medium, Blue (X4)	CA173214	Schlüter Biologie GmbH
FISH	PBS 7.4(10X) liquid, 500ml	70011036	Invitrogen
FISH	SSC Buffer, 20X Concentrate	SRE0068-1L	Sigma
FISH	VECTASHIELD® Mounting Medium, 10ml	H-1000-10 ml	reactolab
FISH	Methanol Gradient, for analysis, 1l	M/4058/15	Fisher Scientific AG
FISH	Triton X-100	T8787-100ML	Sigma
FISH	HCR probe sets		Molecular Instruments
FISH	HCR probe hybridization buffer		Molecular Instruments
FISH	HCR probe wash buffer		Molecular Instruments
FISH	Pierce™ 16% Formaldehyde (w/v), Methanol-free	28908	Thermo Scientific
FISH	HCR amplifier B1_alexa_647nm		Molecular Instruments
FISH	HCR amplifier B2_alexa_488nm		Molecular Instruments
FISH	HCR amplifier B3_alexa_488nm		Molecular Instruments
FISH	Lames porte-objets, 1mm, verre dépoli 1/4, 50p.	631-1551	VWR
FISH	Lame couvre-objets, 1.5mm, 18x18mm, 1000p.	041-COB-1818-1.5	Menzel-Glaser
Libraries	Eppendorf DNA LoBind tube, 5 mL, amber 2x100 tubes	999532	Milian
Libraries	TruSeq RNA UD Indexes		Illumina
Libraries	SPRI select beads	B23317	Beckman Coulter
Libraries	KAPA Stranded RNA-Seq Kit	07962142001	Roche
Libraries	Qubit® dsDNA HS Assay Kit	Q32854	Thermo Scientific
Libraries	Microtube 0.2ml PCR, 8 tubes+bouch.bombé, 250p.	732-4802	ABgene
Libraries	DynaMag™-2 Magnet	12321D	Life Technologies
Libraries	DynaMag™-96 Side Magnet	12321D	Life Technologies
Libraries	UltraPure 1M Tris-HCL ph8	15568-025	Invitrogen
RNA extraction	TRIzol® Reagent - 200 ml	15596018	Life Technologies SUR PLACE
RNA extraction	Chloroform	C2432-4X25ML	Sigma
RNA extraction	2-Propanol	I9516-500ML	Sigma
RNA extraction	Ethanol absolu 100%, 1l.	E/0650DF/15	Fisher Scientific AG
RNA extraction	TURBO DNA free kit	AM1907	Thermo Scientific
RNA extraction	Glycogen blue	AM9515	Thermo Scientific
RNA extraction	QBZ-58A Zirconium Silicate beads		Quackco

### Sheet: HCR probes
Species_use_for_probe_design	gene	amplifier_used	sequence_for_probe_design	used_in
D. melanogaster	GR32a	B1	UUggCAAUAUUCAAUAAUUCACAAUgCCAAgCAAUUACUCUAAUggCAAAgUCUCgggCCCAAgUgggCCCACgACAAAAUCAgAUAgCUCAgAACCCACUUAAAUgAACgCUgUUCAAUCCAgUUAgUgCAAUCCUUUCgUCCUgUCAgUgCCACgUUggCCAUgUCCCCgAACACUUgggUAAUUgAAAUgCCCACgCAgAAAACgCgAUCACAUCCgUAUCCgCgAAgAAUCUCgCCgUACCggCCACCCgUCUUgAACCgCgAUgCCUUCAgUAgggAUgCACCACCUAUgCCAgCgAggAACCAUgAUCAUCCCgUUUUCgAggACAUUCgCACCAUUUUgUCCgUgCUCAAggCCAgUggCUUgAUgCCAAUAUACgAACAggUCUCCgACUA…	D.melanogaster, D. sechellia
D. suzukii	GR32a	B1	UUgCAgACAUUAAgAUAgCUUgAAUAggAUAUUAUCAgCAAUAAUgAAAAUAACAUUAUUggAgAAAAggUAUAUAgUCUgAgAACAAAUUUUCUAAUAAAUgAgCAUAUgCAUAAgCAAUUAUUCUAAUggCUUUUgAAgUCCAgACCCgUgACCCCAACACAAUCAgAUAACACUgAACCCACUCgUgUgAACCgUgUUAgCCgUgUCgUUUAUUCCUgUCAgUgCCUCgUUggCgAUgUCCCCgAACACUUggAUAgUCgAAAUgCCCgCgCAAAAAACgCgAUCACAACCgUAUCCgCgAAgAgUUUCUCCUUACAgAACUgCgUCUAUAAgggAUgCCUUCACUAgggAUAgCACgACAgUgCCAgAACCUgUUCCUUUAAggAACCACgAUUA…	D.suzukii
D. erecta	GR33a	B1	CAgUUCACAgAgAAAAgUUAUAUggAAAAgUUAUCAAACggAgUAgCgAgUAAAUUCCAgCAAUAUgAUUCAAAUUAUgAAUUggUUUUCAAUggUCAUAggCCUCAUUCCACUgAAUCgCCAgCAAUCggAAACUAACUUCAUACUCgACUACgCCAUgAUgUgCAUUgUgCCCAUCUUCUAUgUggCUUgCUAUCUUCUCAUAAAUCUUAgCCACAUUAUUggCCUCUgUUUACUggACUCUUgCAAUAgUgUUUgCAAgCUgAgCAgCCAUCUCUUUAUgCAUUUgggCgCAUUUCUAUAUCUgACCAUCACCCUgCUgUCACUUUAUCgCCgAAAggAgUUUUUCCAgCAgUUUgAUgCgAgACUUAAUgACAUUgAUgCAgUUAUCCAgAAAUg…	D.erecta, D.santomea
D. melanogaster	GR33a	B1	CAgUUCACAgAgAAAAgUUAUAUggAAAAgUUAUCAAACggAgUAgCgAgUAAAUUCCAgCAAUAUgAUUCAAAUUAUgAAUUggUUUUCAAUggUCAUAggCCUCAUUCCACUgAAUCgCCAgCAAUCggAAACUAACUUCAUACUCgACUACgCCAUgAUgUgCAUUgUgCCCAUCUUCUAUgUggCUUgCUAUCUUCUCAUAAAUCUUAgCCACAUUAUUggCCUCUgUUUACUggACUCUUgCAAUAgUgUUUgCAAgCUgAgCAgCCAUCUCUUUAUgCAUUUgggCgCAUUUCUAUAUCUgACCAUCACCCUgCUgUCACUUUAUCgCCgAAAggAgUUUUUCCAgCAgUUUgAUgCgAgACUUAAUgACAUUgAUgCAgUUAUCCAgAAAUg…	D.melanogaster, D.simulans, D. sechellia
D. melanogaster	GR61a	B1	UUgUAAACAACAAUCAUgAgACAAgAACCCggAUAgUggAAUUgCUgACggUCAgAgCUgAggAgCAUgUCgAggACUUCggAUgACAUCCggAAgCACCUgAAAgUgCggCgCCAgAAgCAgAgggCCAUUUUggCCAUgAgAUggCgCUgUgCCCAgggAggAUUggAgUUCgAgCAgCUggACACCUUCUACggAgCCAUCAggCCAUAUCUgUgUgUggCgCAgUUCUUCggCAUUAUgCCUUUgUCgAAUAUCCggAgUCgCgAUCCCCAggAUgUgAAgUUCAAggUAAggAgCAUUggCCUggCAgUCACCggUCUCUUCCUUUUgCUCggUggCAUgAAgACCUUggUCggUgCCAAUAUUCUCUUCACAgAgggUCUgAAUgCCAAgAAU…	D.melanogaster, D. sechellia
D. simulans	GR61a	B1	UUgUAAACAACAAUCAUgAgACAggAACCCggAAAgUggCUUgCUgACggUCAgAgCUgAggAgCAUgUCgAggACUUCggAUgAUAUCCggAAgCACCUgAAAgUgCggCgCCAgAAgCAgAgggCCAUUUUggCCAUgAgAUggCgCUgUgCCCAgggAggAUUggAgUUCgAgCAgCUggACACCUUCUACggAgCCAUCAggCCAUAUCUCUgUgUggCgCAgUUCUUCggCAUAAUgCCUUUgUCgAAUAUCCggAgUCgCgAUCCCCAggAUgUgAAgUUCAAggUgAggAgCAUUggCCUggCAgUCACCggUCUCUUCCUUUUgCUCggUggCAUCAAgACCUUggUCggUgCCAAUAUUCUgUUCACAgCgggUCUgAAUgCCAAgAAUA…	D.simulans
D. melanogaster	Gr66a	B2	AUggCgCAggCggAggACgCAgUgCAACCACUAUUgCAgCAgUUCCAgCAACUgUUCUUCAUAUCCAAgAUAgCUggAAUUCUgCCACAggAUCUCgAgAAgUUUCgAUCUAggAAUCUgCUggAgAAAUCCCgUAAUggCAUgAUUUACAUgCUgAgUACUUUAAUACUCUACgUUgUgCUCUAUAAUAUUUUgAUAUAUUCCUUUggAgAggAggACCgCAgCCUAAAggCCUCgCAgAgCACCUUgACUUUCgUgAUUggCUUgUUCCUgACCUAUAUCggUCUgAUUAUgAUggUCUCCgACCAgUUgACCgCgUUACgAAACCAgggUAgAAUUggAgAgCUUUACgAgCgCAUCCgUCUggUggAUgAgCgCCUUUACAAAgAggggUgUgUU…	D.melanogaster, D.simulans, D. sechellia, D.erecta, D.santomea
D. suzukii	Gr66a	B2	gAACAACAUggCgCAgACggAggACACUgUgCAACCCCUAUUgCAgCAgUUUCAgCAAUUgUUCUUCAUAUCCAAgAUAgCCggAAUUCUgCCCCAggAUCUggAgAAgUUUCgCAgUAggAAUCUgCUggAgAAAUCCCgCAgUggCAUgAUCUACAUgCUAUgUACUCUggUggUCUACgUggUgCUCUACAACAUUCUAAUCUACUCCUUCggggAggAggACCgCUCgCUCAAggCCUCgCAgAgCACCUUgACCUUCgUgAUAggCUUgUUUCUgACCUAUAUUggUCUCAUCAUgAUggCUACCgACCAgUUgACCgCCCUACgUAACCAgggCAggAUUggAgAgCUCUACgAgCgUAUUCgCCUggUggACgAgCgCCUUUACAAggAgAA…	D.suzukii
D. melanogaster	IR7f	B1	AUgAAUACCACCUCCgAUUCCAAUgCgggUUCAAgCUUAAgUUCCggUUCCggUUAUUCgAUCUAUAAAAgCUACCUggAgAAUUCgAggAUCgAUAUgCAgggggAggACgCCAAUCUgUAUgUggCCCgggCACUACgUCUggUCAUCgAgAAUgUgCUggCCCAgCUgAgCACCACCCUggUggUgACCAUUUCCACgCgUCACCUgggCACCgCCCAUUggUUUgAgUAUAUgAUgAACAUCCUAAUggAUUCgUggCgAAUggUggCggUgCAgCUgCUACgCAUUCgUCCggAUCUggUggUCAAUCCggUgCCgggCAggAAACgCgUCAgCCUgUUgAUggUggACUCCUAUCAgggUUUgCUggACACCAACAUCACggCCAgCAAUgCg…	D.melanogaster, D.simulans
D. sechellia	IR7f	B1	AUgAACACCAgCUUCgAUUCCAAUgCgggUUCAAgCUUAAgUUCCAgUUAUUCgAUCUAUCgCAgCUACCUggAgAAgUCgAggAUCgAUAUgCAgggggAggACgCCAAUUUgUAUgUggCCCgggCACUACggCUggUCAUCgAgAAUgUgCUggCCCAgCUgAgCACCACgCUggUgCUgACCAUUUCCACgCgCCACCUgggCACCgCCCACUggUUUgAgUAUAUgAUAAACAACCUgAUggAUUCgUggCgAAUggUUgCggUgCAgCUgCUgCgCAUUCgUCCggAUCUggUggUCAAUCCggUACCgggAAggAAACgCgUCAgCCUgUUgAUggUggACUCCUAUCAgggAUUgCUggACACCAACAUCACggCCAgCAAUgCggACUUU…	D. sechellia
D. melanogaster	nsyb	B3	CAgUUCCAgCgCUgAgCCAgAAAAUUCCUgCgAAAggCUgUCgUggCAAgUgUUACCCgCACACAUACACAUCAUCCAgAUCCAgCCAAUCCCCCCgUggAgUggAgUgAAUUUUCAUUgACgACggggCgAAAAAgCUCUggCggAAgAgCgACAgAgAgAgAgAgAAACAgAgAgAgAgAgAgAgAAgCggCACUgAgAgCgCAACCCUCUAgAACAAAAACAACgAAACAgAgUUCAgCUgCACCACCACCCACUACCUACACCACCAACgCCACCACCgCCCACUgACCAUCCCACAUCCCgACCUgCgCCAgUggAAgACAgUgAAAgAggCCAAgUgCAUCgUgCAUAgAgUACCUUCAUCCUAAUCAUCgACAgCCgAAUUCgCUgAggCCA…	D.melanogaster, D.simulans, D. sechellia, D.erecta, D.santomea, D.suzukii
D. melanogaster	OR1a	B1	AUgUCAAAgCUAAUCgAggUgUUUCUgggUAAUCUgUggACgCAgCgUUUUACCUUCgCCCgAAUgggUUUggAUUUgCAgCCCgAUAAAAAgggCAAUgUUUUgCgAUCUCCgCUUCUUUAUUgUAUUAUgUgUCUgACAACAAgCUUUgAgCUCUgCACCgUgUgCgCCUUUAUggUCCAAAAUCgCAACCAAAUCgUgCUUUgUUCCgAggCCCUgAUgCACggACUACAgAUggUCUCCUCgCUACUgAAgAUggCUAUAUUCUUggCCAAAUCUCACgACCUggUggACCUAAUUCAACAgAUUCAgUCgCCUUUUACAgAggAggAUCUUgUAggUACAgAgUggAgAUCCCAAAAUCAAAggggACAACUAAUggCUgCCAUUUACUUUAUg…	D.melanogaster, D.simulans, D. sechellia, D.erecta, D.santomea
D. melanogaster	OR45a	B1	UUUCUUUUUUUUUUUgCCCCCAgUggCUgCUAUAAAAgUUggUgCAACAACgAAAUCCggUUgAAAgACCAACAUggACgCCAgCUACUUUgCCgUCCAgAgAAgAgCUCUggAAAUAgUUggAUUCgAUCCCAgUACUCCgCAACUgAgUCUgAAACAUCCCAUCUgggCCgggAUUCUCAUCCUgUCCUUgAUCUCUCACAACUggCCCAUggUAgUCUAUgCCCUgCAggAUCUCUCCgACUUgACCCgUCUgACggACAACUUUgCggUgUUUAUgCAAggAUCACAgAgCACCUUCAAgUUCCUggUCAUgAUggCgAAACgAAggCgCAUUggAUCgUUgAUUCACCgUUUgCAUAAgCUAAACCAggCggCCAgUgCCACgCCCAAUCACCU…	D.melanogaster, D.simulans, D. sechellia
D. melanogaster	ORCO	B2	gAUgACAACCUCgAUgCAgCCgAgCAAgUACACgggCCUggUCgCCgACCUgAUgCCCAACAUCCgggCgAUgAAgUACUCCggCCUgUUCAUgCACAACUUCACgggCggCAgUgCCUUCAUgAAgAAggUgUACUCCUCCgUgCACCUggUgUUCCUCCUCAUgCAgUUCACCUUCAUCCUggUCAACAUggCCCUgAACgCCgAggAggUCAACgAgCUgUCgggCAACACgAUCACgACCCUCUUCUUCACCCACUgCAUCACgAAgUUUAUCUACCUggCUgUUAACCAgAAgAAUUUCUACAgAACAUUgAAUAUAUggAACCAggUgAACACgCAUCCCUUgUUCgCCgAgUCggAUgCUCgUUACCAUUCgAUCgCACUggCgAAgAUgAg…	D.melanogaster, D.simulans, D. sechellia, D.erecta, D.santomea, D.suzukii
